# Evaluating agentic AI for biological discovery in autonomous and copilot settings

**DOI:** 10.64898/2026.06.04.729919

**Authors:** Shreya Johri, Erica Pimenta, Josephine Yates, Jingxin Fu, Erik L. Bao, Hyeji Jun, Brendan Reardon, Sasha Bacot, Maha Shady, Doris Fu, Wenbin Mei, Sabrina Y Camp, Jihye Park, Eliezer Van Allen

**Author notes:** co-senior authors (Jihye Park, Eliezer Van Allen).

## Abstract

Advances in large language models (LLMs)-based artificial intelligence (AI) agents have improved their ability to execute structured analytical workflows, including standard bioinformatic pipelines for biological discovery. However, computational biology rarely consists of deterministic pipeline execution alone. Biological datasets are heterogeneous and noisy, and meaningful discovery often requires open-ended hypothesis generation and iterative reasoning over multimodal evidence. These challenges are particularly evident in multi-omic studies, where paired molecular modalities and heterogeneous clinical contexts create both opportunities and obstacles for discovery. The extent to which emerging agentic AI systems can support or automate this mode of scientific discovery remains poorly understood. Here, we systematically evaluated the capabilities and limitations of agentic AI for biological discovery using multi-omic single cell datasets spanning 11 cancer types. We developed the Multistep Multimodal Multiomic Agentic (M3A) Framework to support LLM-driven reasoning over persistent multimodal data states and to capture agentic reasoning behavior in autonomous and human-AI copilot settings. Using this framework, we assessed AI agents across complementary tasks, including autonomous cell-type annotation, generation of falsifiable biological hypotheses from gene programs, and copilot experiments testing the effect of human involvement and domain expertise. We found that current AI agents are effective at broad, systemic exploration of complex data, whereas domain experts remain critical for methodological guidance and biological synthesis across analyses. Together, our results delineate the current potential and boundaries of agentic AI in computational biology, and establish a framework for evaluating AI systems designed to support biological discovery.
