## Supplementary material for "Evaluating agentic AI for biological discovery in autonomous and copilot settings": Supplementary Table 2.xlsx

### Sheet: index
Supplementary Table 2: Pan-cancer evaluation of AI-agent’s cell-type annotations against author annotations across nine cancer-types
	2a	Sensitivity-specificity per cohort
	2b	Sankey numbers per cohort
	2c	Tier composition per cohort
	2d	Tier composition composition stratified by class prevalence (rare, common, abundant)
	2e	Per cancer-type distribution of M3A agent scrutiny depth across single-cell clusters

### Sheet: 2a
cancer_cohort	patients	samples	num_cells	num_cells_scored_AA3	sensitivity	specificity	n_classes
HTAN-BRCA	23	24	163156	163156	0.9611	0.978	4
HTAN-CESC	14	14	41857	41693	0.8863	0.9681	4
HTAN-CRC	15	20	136606	135116	0.7705	0.9771	4
HTAN-GBM	2	2	8369	7954	0.3295	0.9382	4
HTAN-HNSCC	19	21	53962	53662	0.9381	0.9784	4
HTAN-OV	8	9	35534	35218	0.9326	0.9769	4
HTAN-PDAC	24	25	105131	103333	0.9338	0.9826	5
HTAN-SKCM	21	22	61779	61469	0.9492	0.98	4
HTAN-UCEC	4	9	39663	39624	0.9742	0.9913	4

### Sheet: 2b
cancer_cohort	patients	samples	num_cells	num_cells_scored_AA3	predicted_broad	gt_broad	n_cells	is_match
HTAN-BRCA	23	24	163156	163156	epithelial	epithelial	94523	TRUE
HTAN-BRCA	23	24	163156	163156	immune	immune	45062	TRUE
HTAN-BRCA	23	24	163156	163156	stromal	stromal	10147	TRUE
HTAN-BRCA	23	24	163156	163156	immune	epithelial	5197	FALSE
HTAN-BRCA	23	24	163156	163156	stromal	epithelial	4459	FALSE
HTAN-BRCA	23	24	163156	163156	endothelial	endothelial	2280	TRUE
HTAN-BRCA	23	24	163156	163156	stromal	immune	516	FALSE
HTAN-BRCA	23	24	163156	163156	endothelial	epithelial	315	FALSE
HTAN-BRCA	23	24	163156	163156	epithelial	immune	297	FALSE
HTAN-BRCA	23	24	163156	163156	epithelial	stromal	118	FALSE
HTAN-BRCA	23	24	163156	163156	endothelial	stromal	117	FALSE
HTAN-BRCA	23	24	163156	163156	endothelial	immune	56	FALSE
HTAN-BRCA	23	24	163156	163156	immune	stromal	33	FALSE
HTAN-BRCA	23	24	163156	163156	epithelial	endothelial	28	FALSE
HTAN-BRCA	23	24	163156	163156	immune	endothelial	5	FALSE
HTAN-BRCA	23	24	163156	163156	stromal	endothelial	3	FALSE
HTAN-CESC	14	14	41857	41693	epithelial	epithelial	35487	TRUE
HTAN-CESC	14	14	41857	41693	immune	immune	2732	TRUE
HTAN-CESC	14	14	41857	41693	stromal	stromal	1289	TRUE
HTAN-CESC	14	14	41857	41693	immune	epithelial	841	FALSE
HTAN-CESC	14	14	41857	41693	endothelial	endothelial	410	TRUE
HTAN-CESC	14	14	41857	41693	epithelial	immune	285	FALSE
HTAN-CESC	14	14	41857	41693	stromal	epithelial	225	FALSE
HTAN-CESC	14	14	41857	41693	epithelial	stromal	137	FALSE
HTAN-CESC	14	14	41857	41693	endothelial	epithelial	79	FALSE
HTAN-CESC	14	14	41857	41693	epithelial	endothelial	56	FALSE
HTAN-CESC	14	14	41857	41693	immune	stromal	46	FALSE
HTAN-CESC	14	14	41857	41693	stromal	immune	43	FALSE
HTAN-CESC	14	14	41857	41693	endothelial	immune	20	FALSE
HTAN-CESC	14	14	41857	41693	immune	endothelial	20	FALSE
HTAN-CESC	14	14	41857	41693	stromal	endothelial	15	FALSE
HTAN-CESC	14	14	41857	41693	endothelial	stromal	8	FALSE
HTAN-CRC	15	20	136606	135116	epithelial	epithelial	83521	TRUE
HTAN-CRC	15	20	136606	135116	immune	immune	34320	TRUE
HTAN-CRC	15	20	136606	135116	stromal	stromal	7771	TRUE
HTAN-CRC	15	20	136606	135116	immune	epithelial	3127	FALSE
HTAN-CRC	15	20	136606	135116	stromal	endothelial	1917	FALSE
HTAN-CRC	15	20	136606	135116	stromal	epithelial	1510	FALSE
HTAN-CRC	15	20	136606	135116	stromal	immune	938	FALSE
HTAN-CRC	15	20	136606	135116	epithelial	immune	798	FALSE
HTAN-CRC	15	20	136606	135116	endothelial	endothelial	611	TRUE
HTAN-CRC	15	20	136606	135116	immune	stromal	184	FALSE
HTAN-CRC	15	20	136606	135116	epithelial	stromal	157	FALSE
HTAN-CRC	15	20	136606	135116	epithelial	endothelial	77	FALSE
HTAN-CRC	15	20	136606	135116	immune	endothelial	77	FALSE
HTAN-CRC	15	20	136606	135116	endothelial	epithelial	57	FALSE
HTAN-CRC	15	20	136606	135116	endothelial	immune	40	FALSE
HTAN-CRC	15	20	136606	135116	endothelial	stromal	11	FALSE
HTAN-GBM	2	2	8369	7954	neural	neural	7711	TRUE
HTAN-GBM	2	2	8369	7954	endothelial	stromal	119	FALSE
HTAN-GBM	2	2	8369	7954	endothelial	neural	89	FALSE
HTAN-GBM	2	2	8369	7954	neural	immune	26	FALSE
HTAN-GBM	2	2	8369	7954	neural	stromal	8	FALSE
HTAN-GBM	2	2	8369	7954	endothelial	immune	1	FALSE
HTAN-HNSCC	19	21	53962	53662	epithelial	epithelial	30833	TRUE
HTAN-HNSCC	19	21	53962	53662	immune	immune	8889	TRUE
HTAN-HNSCC	19	21	53962	53662	stromal	stromal	8118	TRUE
HTAN-HNSCC	19	21	53962	53662	endothelial	endothelial	2200	TRUE
HTAN-HNSCC	19	21	53962	53662	immune	epithelial	1356	FALSE
HTAN-HNSCC	19	21	53962	53662	stromal	epithelial	670	FALSE
HTAN-HNSCC	19	21	53962	53662	endothelial	epithelial	334	FALSE
HTAN-HNSCC	19	21	53962	53662	immune	stromal	303	FALSE
HTAN-HNSCC	19	21	53962	53662	stromal	immune	285	FALSE
HTAN-HNSCC	19	21	53962	53662	endothelial	stromal	205	FALSE
HTAN-HNSCC	19	21	53962	53662	epithelial	immune	185	FALSE
HTAN-HNSCC	19	21	53962	53662	endothelial	immune	109	FALSE
HTAN-HNSCC	19	21	53962	53662	epithelial	stromal	59	FALSE
HTAN-HNSCC	19	21	53962	53662	immune	endothelial	54	FALSE
HTAN-HNSCC	19	21	53962	53662	stromal	endothelial	47	FALSE
HTAN-HNSCC	19	21	53962	53662	epithelial	endothelial	15	FALSE
HTAN-OV	8	9	35534	35218	epithelial	epithelial	24034	TRUE
HTAN-OV	8	9	35534	35218	immune	immune	6563	TRUE
HTAN-OV	8	9	35534	35218	stromal	stromal	2169	TRUE
HTAN-OV	8	9	35534	35218	immune	epithelial	1369	FALSE
HTAN-OV	8	9	35534	35218	stromal	epithelial	337	FALSE
HTAN-OV	8	9	35534	35218	endothelial	endothelial	190	TRUE
HTAN-OV	8	9	35534	35218	stromal	immune	153	FALSE
HTAN-OV	8	9	35534	35218	epithelial	immune	149	FALSE
HTAN-OV	8	9	35534	35218	epithelial	stromal	68	FALSE
HTAN-OV	8	9	35534	35218	endothelial	epithelial	65	FALSE
HTAN-OV	8	9	35534	35218	immune	stromal	48	FALSE
HTAN-OV	8	9	35534	35218	endothelial	stromal	29	FALSE
HTAN-OV	8	9	35534	35218	endothelial	immune	25	FALSE
HTAN-OV	8	9	35534	35218	stromal	endothelial	12	FALSE
HTAN-OV	8	9	35534	35218	epithelial	endothelial	5	FALSE
HTAN-OV	8	9	35534	35218	immune	endothelial	2	FALSE
HTAN-PDAC	24	25	105131	103333	epithelial	epithelial	62554	TRUE
HTAN-PDAC	24	25	105131	103333	immune	immune	25233	TRUE
HTAN-PDAC	24	25	105131	103333	stromal	stromal	7719	TRUE
HTAN-PDAC	24	25	105131	103333	immune	epithelial	2054	FALSE
HTAN-PDAC	24	25	105131	103333	endothelial	endothelial	1323	TRUE
HTAN-PDAC	24	25	105131	103333	cycling	immune	842	FALSE
HTAN-PDAC	24	25	105131	103333	stromal	epithelial	807	FALSE
HTAN-PDAC	24	25	105131	103333	stromal	immune	755	FALSE
HTAN-PDAC	24	25	105131	103333	epithelial	immune	604	FALSE
HTAN-PDAC	24	25	105131	103333	cycling	epithelial	482	FALSE
HTAN-PDAC	24	25	105131	103333	endothelial	epithelial	319	FALSE
HTAN-PDAC	24	25	105131	103333	epithelial	stromal	208	FALSE
HTAN-PDAC	24	25	105131	103333	immune	stromal	159	FALSE
HTAN-PDAC	24	25	105131	103333	endothelial	stromal	90	FALSE
HTAN-PDAC	24	25	105131	103333	endothelial	immune	79	FALSE
HTAN-PDAC	24	25	105131	103333	epithelial	endothelial	46	FALSE
HTAN-PDAC	24	25	105131	103333	stromal	endothelial	32	FALSE
HTAN-PDAC	24	25	105131	103333	immune	endothelial	19	FALSE
HTAN-PDAC	24	25	105131	103333	cycling	stromal	5	FALSE
HTAN-PDAC	24	25	105131	103333	cycling	endothelial	3	FALSE
HTAN-SKCM	21	22	61779	61469	epithelial	epithelial	31231	TRUE
HTAN-SKCM	21	22	61779	61469	immune	immune	23342	TRUE
HTAN-SKCM	21	22	61779	61469	stromal	stromal	2703	TRUE
HTAN-SKCM	21	22	61779	61469	stromal	epithelial	1093	FALSE
HTAN-SKCM	21	22	61779	61469	endothelial	endothelial	863	TRUE
HTAN-SKCM	21	22	61779	61469	epithelial	immune	805	FALSE
HTAN-SKCM	21	22	61779	61469	immune	epithelial	731	FALSE
HTAN-SKCM	21	22	61779	61469	stromal	immune	301	FALSE
HTAN-SKCM	21	22	61779	61469	endothelial	epithelial	139	FALSE
HTAN-SKCM	21	22	61779	61469	endothelial	immune	93	FALSE
HTAN-SKCM	21	22	61779	61469	immune	stromal	65	FALSE
HTAN-SKCM	21	22	61779	61469	endothelial	stromal	32	FALSE
HTAN-SKCM	21	22	61779	61469	stromal	endothelial	24	FALSE
HTAN-SKCM	21	22	61779	61469	epithelial	stromal	23	FALSE
HTAN-SKCM	21	22	61779	61469	immune	endothelial	16	FALSE
HTAN-SKCM	21	22	61779	61469	epithelial	endothelial	8	FALSE
HTAN-UCEC	4	9	39663	39624	epithelial	epithelial	30617	TRUE
HTAN-UCEC	4	9	39663	39624	immune	immune	6166	TRUE
HTAN-UCEC	4	9	39663	39624	stromal	stromal	1774	TRUE
HTAN-UCEC	4	9	39663	39624	stromal	epithelial	331	FALSE
HTAN-UCEC	4	9	39663	39624	endothelial	endothelial	300	TRUE
HTAN-UCEC	4	9	39663	39624	immune	epithelial	196	FALSE
HTAN-UCEC	4	9	39663	39624	epithelial	immune	82	FALSE
HTAN-UCEC	4	9	39663	39624	epithelial	stromal	68	FALSE
HTAN-UCEC	4	9	39663	39624	immune	stromal	45	FALSE
HTAN-UCEC	4	9	39663	39624	stromal	immune	16	FALSE
HTAN-UCEC	4	9	39663	39624	endothelial	epithelial	15	FALSE
HTAN-UCEC	4	9	39663	39624	endothelial	immune	7	FALSE
HTAN-UCEC	4	9	39663	39624	endothelial	stromal	5	FALSE
HTAN-UCEC	4	9	39663	39624	immune	endothelial	1	FALSE
HTAN-UCEC	4	9	39663	39624	stromal	endothelial	1	FALSE

### Sheet: 2c
cancer_cohort	patients	samples	num_cells	num_cells_scored_AA3	c1_exact	c2_lineage_correct	c3_sibling_miss	c4_lineage_error	c5_specifiable_miss	c6_more_specific
HTAN-BRCA	23	24	163156	163156	0.7564	0.0694	0.0635	0.1104	0.0003	0
HTAN-CESC	14	14	41857	41693	0.0755	0.8746	0.0047	0.0453	0	0
HTAN-CRC	15	20	136606	135116	0.7443	0	0.0048	0.1415	0	0.1094
HTAN-GBM	2	2	8369	7954	0.8563	0	0.0265	0.0553	0	0.0619
HTAN-HNSCC	19	21	53962	53662	0.3287	0.4755	0.1118	0.0839	0	0
HTAN-OV	8	9	35534	35218	0.2116	0.6824	0.009	0.0678	0	0.0291
HTAN-PDAC	24	25	105131	103333	0.369	0.1043	0.0022	0.5245	0	0
HTAN-SKCM	21	22	61779	61469	0.9048	0.0002	0.0127	0.0783	0.0013	0.0028
HTAN-UCEC	4	9	39663	39624	0.2156	0.7019	0.0443	0.022	0.0162	0

### Sheet: 2d
cancer_cohort	patients	samples	num_cells	num_cells_scored_AA3	bin	n_classes_in_bin	n_cells_in_bin	pct_c1_exact	pct_c2_lineage_correct	pct_c6_more_specific	pct_c3_sibling_miss	pct_c5_specifiable_miss	pct_c4_lineage_error	pct_fine_correct	pct_broad_correct
HTAN-BRCA	23	24	163156	163156	rare	3	1673	0.2188	0	0	0.0389	0.0305	0.7119	0.2188	0
HTAN-BRCA	23	24	163156	163156	common	8	41901	0.2687	0.2702	0	0.2262	0	0.2349	0.2687	0.2702
HTAN-BRCA	23	24	163156	163156	abundant	2	119582	0.9348	0	0	0.0069	0	0.0584	0.9348	0
HTAN-CESC	14	14	41857	41693	rare	3	594	0	0.6481	0	0.1684	0	0.1835	0	0.6481
HTAN-CESC	14	14	41857	41693	common	5	4858	0.6478	0.2011	0	0.0193	0	0.1317	0.6478	0.2011
HTAN-CESC	14	14	41857	41693	abundant	1	36241	0	0.9686	0	0	0	0.0314	0	0.9686
HTAN-CRC	15	20	136606	135116	rare	8	3563	0.2083	0	0	0.0048	0	0.787	0.2083	0
HTAN-CRC	15	20	136606	135116	common	7	24167	0.7087	0	0	0.0184	0	0.2729	0.7087	0
HTAN-CRC	15	20	136606	135116	abundant	3	107386	0.7701	0	0.1376	0.0017	0	0.0905	0.9078	0
HTAN-GBM	2	2	8369	7954	rare	2	27	0	0	0	0	0	1	0	0
HTAN-GBM	2	2	8369	7954	common	4	1716	0.6212	0	0.2867	0.0023	0	0.0897	0.9079	0
HTAN-GBM	2	2	8369	7954	abundant	2	6211	0.925	0	0	0.0333	0	0.0417	0.925	0
HTAN-HNSCC	19	21	53962	53662	rare	1	174	0	0	0	0.8793	0	0.1207	0	0
HTAN-HNSCC	19	21	53962	53662	common	7	12443	0.8328	0	0	0.0366	0	0.1306	0.8328	0
HTAN-HNSCC	19	21	53962	53662	abundant	2	41045	0.1773	0.6217	0	0.1314	0	0.0696	0.1773	0.6217
HTAN-OV	8	9	35534	35218	rare	2	529	0.9074	0	0	0.0208	0	0.0718	0.9074	0
HTAN-OV	8	9	35534	35218	common	5	8884	0.7848	0	0.1155	0.0344	0	0.0653	0.9003	0
HTAN-OV	8	9	35534	35218	abundant	1	25805	0	0.9314	0	0	0	0.0686	0	0.9314
HTAN-PDAC	24	25	105131	103333	rare	4	1699	0.229	0.5203	0	0.033	0	0.2178	0.229	0.5203
HTAN-PDAC	24	25	105131	103333	common	10	37774	0.6584	0.2619	0	0.0043	0	0.0753	0.6584	0.2619
HTAN-PDAC	24	25	105131	103333	abundant	2	63860	0.2015	0	0	0.0001	0	0.7984	0.2015	0
HTAN-SKCM	21	22	61779	61469	rare	4	438	0.3082	0	0.3881	0.0274	0	0.2763	0.6963	0
HTAN-SKCM	21	22	61779	61469	common	6	7728	0.7613	0.0014	0.0001	0.0237	0.0101	0.2034	0.7614	0.0014
HTAN-SKCM	21	22	61779	61469	abundant	3	53303	0.9305	0	0	0.011	0	0.0586	0.9305	0
HTAN-UCEC	4	9	39663	39624	rare	4	596	0.8725	0	0	0.0671	0	0.0604	0.8725	0
HTAN-UCEC	4	9	39663	39624	common	6	9043	0.8871	0	0	0.0178	0.071	0.0241	0.8871	0
HTAN-UCEC	4	9	39663	39624	abundant	1	29985	0	0.9276	0	0.0518	0	0.0206	0	0.9276

### Sheet: 2e
cancer_cohort	patients	samples	num_cells	num_cells_scored_AA3	n_clusters	scrutiny_min	scrutiny_q25	scrutiny_median	scrutiny_q75	scrutiny_max
HTAN-BRCA	23	24	163156	163156	24	1	1	1.5	3.25	8
HTAN-CESC	14	14	41857	41693	26	1	1.25	2	3	4
HTAN-CRC	15	20	136606	135116	23	1	2	2	5	12
HTAN-GBM	2	2	8369	7954	17	1	2	2	2	3
HTAN-HNSCC	19	21	53962	53662	24	1	1.75	2	3	4
HTAN-OV	8	9	35534	35218	19	4	5	7	8.5	10
HTAN-PDAC	24	25	105131	103333	22	1	1.25	3	5	8
HTAN-SKCM	21	22	61779	61469	24	3	5	6	7	11
HTAN-UCEC	4	9	39663	39624	18	1	2	2	3	4
