## Supplementary material for "Evaluating agentic AI for biological discovery in autonomous and copilot settings": Supplementary Table 4.xlsx

### Sheet: index
Supplementary Table 4: User behavior in copilot experiments.
	4a	Summary of participants, experience level and mode of interaction
	4b	Total agent steps per run, stratified by human vs human+AI
	4c	Distribution of M3A agent actions across sub-tasks for AI+Human (HOTL and HITL combined) and AI-only conditions.
	4d	Fraction of agent actions spread across agent action categories
	4e	Per action alternative actions considered by the M3A agent

### Sheet: 4a
participant_id	experience_group	dataset	modes
M3A	AI-only	BRCA	fully autonomous
M3A	AI-only	EAC	fully autonomous
M3A	AI-only	LPS	fully autonomous
DE1	Domain expert	LPS	HITL
DE2	Domain expert	EAC	HITL, HOTL
DE3	Domain expert	BRCA	HITL, HOTL
SCE1	SC experienced	BRCA	HITL, HOTL
SCE2	SC experienced	BRCA	HITL, HOTL
SCE2	SC experienced	EAC	HITL, HOTL
SCE2	SC experienced	LPS	HITL, HOTL
SCE3	SC experienced	BRCA	HITL, HOTL
SCE4	SC experienced	LPS	HITL, HOTL
SCE5	SC experienced	EAC	HITL, HOTL
SCN1	SC novice	BRCA	HITL, HOTL
SCN2	SC novice	EAC	HOTL
SCN3	SC novice	LPS	HITL, HOTL

### Sheet: 4b
run_label	mode_label	mode_group	agent_steps
SCN1_HITL_BRCA	HITL	AI+Human	227
SCN1_HOTL_BRCA	HOTL	AI+Human	97
SCN2_HOTL_EAC	HOTL	AI+Human	101
DE1_HITL_LPS	HITL	AI+Human	147
SCE1_HITL_BRCA	HITL	AI+Human	76
SCE1_HOTL_BRCA	HOTL	AI+Human	95
DE2_HITL_EAC	HITL	AI+Human	112
DE2_HOTL_EAC	HOTL	AI+Human	108
SCE2_HITL_LPS	HITL	AI+Human	104
SCE2_HITL_EAC	HITL	AI+Human	91
SCE2_HITL_BRCA	HITL	AI+Human	132
SCE2_HOTL_BRCA	HOTL	AI+Human	98
SCE2_HOTL_LPS	HOTL	AI+Human	95
SCE2_HOTL_EAC	HOTL	AI+Human	167
SCE3_HITL_BRCA	HITL	AI+Human	125
SCE3_HOTL_BRCA	HOTL	AI+Human	93
DE3_HITL_BRCA	HITL	AI+Human	140
DE3_HOTL_BRCA	HOTL	AI+Human	134
SCN3_HITL_LPS	HITL	AI+Human	113
SCN3_HOTL_LPS	HOTL	AI+Human	158
SCE4_HITL_LPS	HITL	AI+Human	135
SCE4_HOTL_LPS	HOTL	AI+Human	139
M3A_BRCA	fully autonomous	AI-only	123
M3A_EAC	fully autonomous	AI-only	158
M3A_LPS	fully autonomous	AI-only	173
SCE5_HITL_EAC	HITL	AI+Human	115
SCE5_HOTL_EAC	HOTL	AI+Human	42

### Sheet: 4c
run_label	mode	task_label	proportion	task_label_readable
SCN1_HITL_BRCA	HITL	task_0_preamble	0.0117188	Data Exploration
SCN1_HOTL_BRCA	HOTL	task_0_preamble	0.00961538	Data Exploration
SCN2_HOTL_EAC	HOTL	task_0_preamble	0.0258621	Data Exploration
DE1_HITL_LPS	HITL	task_0_preamble	0.0235294	Data Exploration
SCE1_HITL_BRCA	HITL	task_0_preamble	0.0515464	Data Exploration
SCE1_HOTL_BRCA	HOTL	task_0_preamble	0.0645161	Data Exploration
DE2_HITL_EAC	HITL	task_0_preamble	0.016129	Data Exploration
DE2_HOTL_EAC	HOTL	task_0_preamble	0.0434783	Data Exploration
SCE2_HITL_LPS	HITL	task_0_preamble	0.0206897	Data Exploration
SCE2_HITL_EAC	HITL	task_0_preamble	0.0272727	Data Exploration
SCE2_HITL_BRCA	HITL	task_0_preamble	0.0186335	Data Exploration
SCE2_HOTL_BRCA	HOTL	task_0_preamble	0.0363636	Data Exploration
SCE2_HOTL_LPS	HOTL	task_0_preamble	0.037037	Data Exploration
SCE2_HOTL_EAC	HOTL	task_0_preamble	0.0170455	Data Exploration
SCE3_HITL_BRCA	HITL	task_0_preamble	0.0214286	Data Exploration
SCE3_HOTL_BRCA	HOTL	task_0_preamble	0.029703	Data Exploration
DE3_HITL_BRCA	HITL	task_0_preamble	0.0416667	Data Exploration
DE3_HOTL_BRCA	HOTL	task_0_preamble	0.0222222	Data Exploration
SCN3_HITL_LPS	HITL	task_0_preamble	0.0387597	Data Exploration
SCN3_HOTL_LPS	HOTL	task_0_preamble	0.0301205	Data Exploration
SCE4_HITL_LPS	HITL	task_0_preamble	0.0186335	Data Exploration
SCE4_HOTL_LPS	HOTL	task_0_preamble	0.028777	Data Exploration
M3A_BRCA	fully autonomous	task_0_preamble	0.0241935	Data Exploration
M3A_EAC	fully autonomous	task_0_preamble	0.0377358	Data Exploration
M3A_LPS	fully autonomous	task_0_preamble	0.0172414	Data Exploration
SCE5_HITL_EAC	HITL	task_0_preamble	0.0387597	Data Exploration
SCE5_HOTL_EAC	HOTL	task_0_preamble	0.222222	Data Exploration
SCN1_HITL_BRCA	HITL	task_1	0.25	T1 · Program annotation
SCN1_HOTL_BRCA	HOTL	task_1	0.480769	T1 · Program annotation
SCN2_HOTL_EAC	HOTL	task_1	0.353448	T1 · Program annotation
DE1_HITL_LPS	HITL	task_1	0.458824	T1 · Program annotation
SCE1_HITL_BRCA	HITL	task_1	0.402062	T1 · Program annotation
SCE1_HOTL_BRCA	HOTL	task_1	0.467742	T1 · Program annotation
DE2_HITL_EAC	HITL	task_1	0.387097	T1 · Program annotation
DE2_HOTL_EAC	HOTL	task_1	0.26087	T1 · Program annotation
SCE2_HITL_LPS	HITL	task_1	0.482759	T1 · Program annotation
SCE2_HITL_EAC	HITL	task_1	0.390909	T1 · Program annotation
SCE2_HITL_BRCA	HITL	task_1	0.378882	T1 · Program annotation
SCE2_HOTL_BRCA	HOTL	task_1	0.318182	T1 · Program annotation
SCE2_HOTL_LPS	HOTL	task_1	0.287037	T1 · Program annotation
SCE2_HOTL_EAC	HOTL	task_1	0.522727	T1 · Program annotation
SCE3_HITL_BRCA	HITL	task_1	0.314286	T1 · Program annotation
SCE3_HOTL_BRCA	HOTL	task_1	0.465347	T1 · Program annotation
DE3_HITL_BRCA	HITL	task_1	0.277778	T1 · Program annotation
DE3_HOTL_BRCA	HOTL	task_1	0.333333	T1 · Program annotation
SCN3_HITL_LPS	HITL	task_1	0.364341	T1 · Program annotation
SCN3_HOTL_LPS	HOTL	task_1	0.289157	T1 · Program annotation
SCE4_HITL_LPS	HITL	task_1	0.304348	T1 · Program annotation
SCE4_HOTL_LPS	HOTL	task_1	0.316547	T1 · Program annotation
M3A_BRCA	fully autonomous	task_1	0.33871	T1 · Program annotation
M3A_EAC	fully autonomous	task_1	0.251572	T1 · Program annotation
M3A_LPS	fully autonomous	task_1	0.367816	T1 · Program annotation
SCE5_HITL_EAC	HITL	task_1	0.310078	T1 · Program annotation
SCE5_HOTL_EAC	HOTL	task_1	0.511111	T1 · Program annotation
SCN1_HITL_BRCA	HITL	task_2	0.40625	T2 · Hypothesis formulation
SCN1_HOTL_BRCA	HOTL	task_2	0.0865385	T2 · Hypothesis formulation
SCN2_HOTL_EAC	HOTL	task_2	0.206897	T2 · Hypothesis formulation
DE1_HITL_LPS	HITL	task_2	0.141176	T2 · Hypothesis formulation
SCE1_HITL_BRCA	HITL	task_2	0.226804	T2 · Hypothesis formulation
SCE1_HOTL_BRCA	HOTL	task_2	0.169355	T2 · Hypothesis formulation
DE2_HITL_EAC	HITL	task_2	0.153226	T2 · Hypothesis formulation
DE2_HOTL_EAC	HOTL	task_2	0.13913	T2 · Hypothesis formulation
SCE2_HITL_LPS	HITL	task_2	0.0758621	T2 · Hypothesis formulation
SCE2_HITL_EAC	HITL	task_2	0.190909	T2 · Hypothesis formulation
SCE2_HITL_BRCA	HITL	task_2	0.130435	T2 · Hypothesis formulation
SCE2_HOTL_BRCA	HOTL	task_2	0.2	T2 · Hypothesis formulation
SCE2_HOTL_LPS	HOTL	task_2	0.148148	T2 · Hypothesis formulation
SCE2_HOTL_EAC	HOTL	task_2	0.119318	T2 · Hypothesis formulation
SCE3_HITL_BRCA	HITL	task_2	0.157143	T2 · Hypothesis formulation
SCE3_HOTL_BRCA	HOTL	task_2	0.405941	T2 · Hypothesis formulation
DE3_HITL_BRCA	HITL	task_2	0.236111	T2 · Hypothesis formulation
DE3_HOTL_BRCA	HOTL	task_2	0.251852	T2 · Hypothesis formulation
SCN3_HITL_LPS	HITL	task_2	0.186047	T2 · Hypothesis formulation
SCN3_HOTL_LPS	HOTL	task_2	0.150602	T2 · Hypothesis formulation
SCE4_HITL_LPS	HITL	task_2	0.248447	T2 · Hypothesis formulation
SCE4_HOTL_LPS	HOTL	task_2	0.136691	T2 · Hypothesis formulation
M3A_BRCA	fully autonomous	task_2	0.153226	T2 · Hypothesis formulation
M3A_EAC	fully autonomous	task_2	0.0880503	T2 · Hypothesis formulation
M3A_LPS	fully autonomous	task_2	0.0977011	T2 · Hypothesis formulation
SCE5_HITL_EAC	HITL	task_2	0.209302	T2 · Hypothesis formulation
SCE5_HOTL_EAC	HOTL	task_2	0.155556	T2 · Hypothesis formulation
SCN1_HITL_BRCA	HITL	task_3	0.296875	T3 · Regulatory drivers
SCN1_HOTL_BRCA	HOTL	task_3	0.375	T3 · Regulatory drivers
SCN2_HOTL_EAC	HOTL	task_3	0.37931	T3 · Regulatory drivers
DE1_HITL_LPS	HITL	task_3	0.352941	T3 · Regulatory drivers
SCE1_HITL_BRCA	HITL	task_3	0.257732	T3 · Regulatory drivers
SCE1_HOTL_BRCA	HOTL	task_3	0.233871	T3 · Regulatory drivers
DE2_HITL_EAC	HITL	task_3	0.379032	T3 · Regulatory drivers
DE2_HOTL_EAC	HOTL	task_3	0.504348	T3 · Regulatory drivers
SCE2_HITL_LPS	HITL	task_3	0.372414	T3 · Regulatory drivers
SCE2_HITL_EAC	HITL	task_3	0.372727	T3 · Regulatory drivers
SCE2_HITL_BRCA	HITL	task_3	0.341615	T3 · Regulatory drivers
SCE2_HOTL_BRCA	HOTL	task_3	0.381818	T3 · Regulatory drivers
SCE2_HOTL_LPS	HOTL	task_3	0.351852	T3 · Regulatory drivers
SCE2_HOTL_EAC	HOTL	task_3	0.295455	T3 · Regulatory drivers
SCE3_HITL_BRCA	HITL	task_3	0.421429	T3 · Regulatory drivers
SCE3_HOTL_BRCA	HOTL	task_3	0.0891089	T3 · Regulatory drivers
DE3_HITL_BRCA	HITL	task_3	0.388889	T3 · Regulatory drivers
DE3_HOTL_BRCA	HOTL	task_3	0.37037	T3 · Regulatory drivers
SCN3_HITL_LPS	HITL	task_3	0.379845	T3 · Regulatory drivers
SCN3_HOTL_LPS	HOTL	task_3	0.46988	T3 · Regulatory drivers
SCE4_HITL_LPS	HITL	task_3	0.347826	T3 · Regulatory drivers
SCE4_HOTL_LPS	HOTL	task_3	0.503597	T3 · Regulatory drivers
M3A_BRCA	fully autonomous	task_3	0.443548	T3 · Regulatory drivers
M3A_EAC	fully autonomous	task_3	0.540881	T3 · Regulatory drivers
M3A_LPS	fully autonomous	task_3	0.494253	T3 · Regulatory drivers
SCE5_HITL_EAC	HITL	task_3	0.387597	T3 · Regulatory drivers
SCE5_HOTL_EAC	HOTL	task_3	0.111111	T3 · Regulatory drivers
SCN1_HITL_BRCA	HITL	task_4	0.0351562	T4 · Biology synthesis
SCN1_HOTL_BRCA	HOTL	task_4	0.0480769	T4 · Biology synthesis
SCN2_HOTL_EAC	HOTL	task_4	0.0344828	T4 · Biology synthesis
DE1_HITL_LPS	HITL	task_4	0.0235294	T4 · Biology synthesis
SCE1_HITL_BRCA	HITL	task_4	0.0618557	T4 · Biology synthesis
SCE1_HOTL_BRCA	HOTL	task_4	0.0645161	T4 · Biology synthesis
DE2_HITL_EAC	HITL	task_4	0.0645161	T4 · Biology synthesis
DE2_HOTL_EAC	HOTL	task_4	0.0521739	T4 · Biology synthesis
SCE2_HITL_LPS	HITL	task_4	0.0482759	T4 · Biology synthesis
SCE2_HITL_EAC	HITL	task_4	0.0181818	T4 · Biology synthesis
SCE2_HITL_BRCA	HITL	task_4	0.130435	T4 · Biology synthesis
SCE2_HOTL_BRCA	HOTL	task_4	0.0636364	T4 · Biology synthesis
SCE2_HOTL_LPS	HOTL	task_4	0.175926	T4 · Biology synthesis
SCE2_HOTL_EAC	HOTL	task_4	0.0454545	T4 · Biology synthesis
SCE3_HITL_BRCA	HITL	task_4	0.0857143	T4 · Biology synthesis
SCE3_HOTL_BRCA	HOTL	task_4	0.00990099	T4 · Biology synthesis
DE3_HITL_BRCA	HITL	task_4	0.0555556	T4 · Biology synthesis
DE3_HOTL_BRCA	HOTL	task_4	0.0222222	T4 · Biology synthesis
SCN3_HITL_LPS	HITL	task_4	0.0310078	T4 · Biology synthesis
SCN3_HOTL_LPS	HOTL	task_4	0.060241	T4 · Biology synthesis
SCE4_HITL_LPS	HITL	task_4	0.0807453	T4 · Biology synthesis
SCE4_HOTL_LPS	HOTL	task_4	0.0143885	T4 · Biology synthesis
M3A_BRCA	fully autonomous	task_4	0.0403226	T4 · Biology synthesis
M3A_EAC	fully autonomous	task_4	0.081761	T4 · Biology synthesis
M3A_LPS	fully autonomous	task_4	0.0229885	T4 · Biology synthesis
SCE5_HITL_EAC	HITL	task_4	0.0542636	T4 · Biology synthesis
SCE5_HOTL_EAC	HOTL	task_4	0	T4 · Biology synthesis

### Sheet: 4d
run_label	mode_group	action_category	prop	action_category_label
SCN1_HITL_BRCA	AI+Human	data_exploration	0.572687	Data exploration
SCN1_HITL_BRCA	AI+Human	data_wrangling	0.0704846	Data wrangling
SCN1_HITL_BRCA	AI+Human	visualization	0.030837	Visualization
SCN1_HITL_BRCA	AI+Human	statistical_testing	0.0792952	Statistical testing
SCN1_HITL_BRCA	AI+Human	specialized_bioinfo	0.0440529	Domain-specific bioinfo
SCN1_HITL_BRCA	AI+Human	error_recovery	0.0176211	Error recovery
SCN1_HITL_BRCA	AI+Human	result_interpretation	0.0528634	Result interpretation
SCN1_HITL_BRCA	AI+Human	literature_search	0.0748899	Literature search
SCN1_HITL_BRCA	AI+Human	cross_analysis_synthesis	0.0572687	Cross-analysis synthesis
SCN1_HOTL_BRCA	AI+Human	data_exploration	0.639175	Data exploration
SCN1_HOTL_BRCA	AI+Human	data_wrangling	0.0721649	Data wrangling
SCN1_HOTL_BRCA	AI+Human	visualization	0.0206186	Visualization
SCN1_HOTL_BRCA	AI+Human	statistical_testing	0.0412371	Statistical testing
SCN1_HOTL_BRCA	AI+Human	specialized_bioinfo	0.14433	Domain-specific bioinfo
SCN1_HOTL_BRCA	AI+Human	error_recovery	0.0103093	Error recovery
SCN1_HOTL_BRCA	AI+Human	result_interpretation	0.0103093	Result interpretation
SCN1_HOTL_BRCA	AI+Human	literature_search	0.0618557	Literature search
SCN1_HOTL_BRCA	AI+Human	cross_analysis_synthesis	0	Cross-analysis synthesis
SCN2_HOTL_EAC	AI+Human	data_exploration	0.435644	Data exploration
SCN2_HOTL_EAC	AI+Human	data_wrangling	0.118812	Data wrangling
SCN2_HOTL_EAC	AI+Human	visualization	0.128713	Visualization
SCN2_HOTL_EAC	AI+Human	statistical_testing	0.039604	Statistical testing
SCN2_HOTL_EAC	AI+Human	specialized_bioinfo	0.108911	Domain-specific bioinfo
SCN2_HOTL_EAC	AI+Human	error_recovery	0.019802	Error recovery
SCN2_HOTL_EAC	AI+Human	result_interpretation	0.049505	Result interpretation
SCN2_HOTL_EAC	AI+Human	literature_search	0.0792079	Literature search
SCN2_HOTL_EAC	AI+Human	cross_analysis_synthesis	0.019802	Cross-analysis synthesis
DE1_HITL_LPS	AI+Human	data_exploration	0.360544	Data exploration
DE1_HITL_LPS	AI+Human	data_wrangling	0.210884	Data wrangling
DE1_HITL_LPS	AI+Human	visualization	0	Visualization
DE1_HITL_LPS	AI+Human	statistical_testing	0.0340136	Statistical testing
DE1_HITL_LPS	AI+Human	specialized_bioinfo	0.258503	Domain-specific bioinfo
DE1_HITL_LPS	AI+Human	error_recovery	0	Error recovery
DE1_HITL_LPS	AI+Human	result_interpretation	0.0272109	Result interpretation
DE1_HITL_LPS	AI+Human	literature_search	0.0748299	Literature search
DE1_HITL_LPS	AI+Human	cross_analysis_synthesis	0.0340136	Cross-analysis synthesis
SCE1_HITL_BRCA	AI+Human	data_exploration	0.368421	Data exploration
SCE1_HITL_BRCA	AI+Human	data_wrangling	0.223684	Data wrangling
SCE1_HITL_BRCA	AI+Human	visualization	0.0526316	Visualization
SCE1_HITL_BRCA	AI+Human	statistical_testing	0.0526316	Statistical testing
SCE1_HITL_BRCA	AI+Human	specialized_bioinfo	0.118421	Domain-specific bioinfo
SCE1_HITL_BRCA	AI+Human	error_recovery	0.0131579	Error recovery
SCE1_HITL_BRCA	AI+Human	result_interpretation	0.0394737	Result interpretation
SCE1_HITL_BRCA	AI+Human	literature_search	0.0657895	Literature search
SCE1_HITL_BRCA	AI+Human	cross_analysis_synthesis	0.0657895	Cross-analysis synthesis
SCE1_HOTL_BRCA	AI+Human	data_exploration	0.515789	Data exploration
SCE1_HOTL_BRCA	AI+Human	data_wrangling	0.105263	Data wrangling
SCE1_HOTL_BRCA	AI+Human	visualization	0.0526316	Visualization
SCE1_HOTL_BRCA	AI+Human	statistical_testing	0.0210526	Statistical testing
SCE1_HOTL_BRCA	AI+Human	specialized_bioinfo	0.105263	Domain-specific bioinfo
SCE1_HOTL_BRCA	AI+Human	error_recovery	0.0210526	Error recovery
SCE1_HOTL_BRCA	AI+Human	result_interpretation	0.0421053	Result interpretation
SCE1_HOTL_BRCA	AI+Human	literature_search	0.0947368	Literature search
SCE1_HOTL_BRCA	AI+Human	cross_analysis_synthesis	0.0421053	Cross-analysis synthesis
DE2_HITL_EAC	AI+Human	data_exploration	0.5	Data exploration
DE2_HITL_EAC	AI+Human	data_wrangling	0.142857	Data wrangling
DE2_HITL_EAC	AI+Human	visualization	0.0267857	Visualization
DE2_HITL_EAC	AI+Human	statistical_testing	0.0178571	Statistical testing
DE2_HITL_EAC	AI+Human	specialized_bioinfo	0.125	Domain-specific bioinfo
DE2_HITL_EAC	AI+Human	error_recovery	0.00892857	Error recovery
DE2_HITL_EAC	AI+Human	result_interpretation	0.0535714	Result interpretation
DE2_HITL_EAC	AI+Human	literature_search	0.0982143	Literature search
DE2_HITL_EAC	AI+Human	cross_analysis_synthesis	0.0267857	Cross-analysis synthesis
DE2_HOTL_EAC	AI+Human	data_exploration	0.490741	Data exploration
DE2_HOTL_EAC	AI+Human	data_wrangling	0.138889	Data wrangling
DE2_HOTL_EAC	AI+Human	visualization	0.0462963	Visualization
DE2_HOTL_EAC	AI+Human	statistical_testing	0.037037	Statistical testing
DE2_HOTL_EAC	AI+Human	specialized_bioinfo	0.157407	Domain-specific bioinfo
DE2_HOTL_EAC	AI+Human	error_recovery	0.0277778	Error recovery
DE2_HOTL_EAC	AI+Human	result_interpretation	0.0462963	Result interpretation
DE2_HOTL_EAC	AI+Human	literature_search	0.0185185	Literature search
DE2_HOTL_EAC	AI+Human	cross_analysis_synthesis	0.037037	Cross-analysis synthesis
SCE2_HITL_LPS	AI+Human	data_exploration	0.461538	Data exploration
SCE2_HITL_LPS	AI+Human	data_wrangling	0.125	Data wrangling
SCE2_HITL_LPS	AI+Human	visualization	0.0192308	Visualization
SCE2_HITL_LPS	AI+Human	statistical_testing	0.0288462	Statistical testing
SCE2_HITL_LPS	AI+Human	specialized_bioinfo	0.182692	Domain-specific bioinfo
SCE2_HITL_LPS	AI+Human	error_recovery	0.0192308	Error recovery
SCE2_HITL_LPS	AI+Human	result_interpretation	0	Result interpretation
SCE2_HITL_LPS	AI+Human	literature_search	0.163462	Literature search
SCE2_HITL_LPS	AI+Human	cross_analysis_synthesis	0	Cross-analysis synthesis
SCE2_HITL_EAC	AI+Human	data_exploration	0.604396	Data exploration
SCE2_HITL_EAC	AI+Human	data_wrangling	0.0769231	Data wrangling
SCE2_HITL_EAC	AI+Human	visualization	0.043956	Visualization
SCE2_HITL_EAC	AI+Human	statistical_testing	0.032967	Statistical testing
SCE2_HITL_EAC	AI+Human	specialized_bioinfo	0.142857	Domain-specific bioinfo
SCE2_HITL_EAC	AI+Human	error_recovery	0.032967	Error recovery
SCE2_HITL_EAC	AI+Human	result_interpretation	0.043956	Result interpretation
SCE2_HITL_EAC	AI+Human	literature_search	0	Literature search
SCE2_HITL_EAC	AI+Human	cross_analysis_synthesis	0.021978	Cross-analysis synthesis
SCE2_HITL_BRCA	AI+Human	data_exploration	0.55303	Data exploration
SCE2_HITL_BRCA	AI+Human	data_wrangling	0.113636	Data wrangling
SCE2_HITL_BRCA	AI+Human	visualization	0.0151515	Visualization
SCE2_HITL_BRCA	AI+Human	statistical_testing	0.0378788	Statistical testing
SCE2_HITL_BRCA	AI+Human	specialized_bioinfo	0.106061	Domain-specific bioinfo
SCE2_HITL_BRCA	AI+Human	error_recovery	0.0530303	Error recovery
SCE2_HITL_BRCA	AI+Human	result_interpretation	0	Result interpretation
SCE2_HITL_BRCA	AI+Human	literature_search	0.121212	Literature search
SCE2_HITL_BRCA	AI+Human	cross_analysis_synthesis	0	Cross-analysis synthesis
SCE2_HOTL_BRCA	AI+Human	data_exploration	0.489796	Data exploration
SCE2_HOTL_BRCA	AI+Human	data_wrangling	0.102041	Data wrangling
SCE2_HOTL_BRCA	AI+Human	visualization	0.0816327	Visualization
SCE2_HOTL_BRCA	AI+Human	statistical_testing	0.0306122	Statistical testing
SCE2_HOTL_BRCA	AI+Human	specialized_bioinfo	0.0918367	Domain-specific bioinfo
SCE2_HOTL_BRCA	AI+Human	error_recovery	0	Error recovery
SCE2_HOTL_BRCA	AI+Human	result_interpretation	0.142857	Result interpretation
SCE2_HOTL_BRCA	AI+Human	literature_search	0.0204082	Literature search
SCE2_HOTL_BRCA	AI+Human	cross_analysis_synthesis	0.0408163	Cross-analysis synthesis
SCE2_HOTL_LPS	AI+Human	data_exploration	0.494737	Data exploration
SCE2_HOTL_LPS	AI+Human	data_wrangling	0.105263	Data wrangling
SCE2_HOTL_LPS	AI+Human	visualization	0.0631579	Visualization
SCE2_HOTL_LPS	AI+Human	statistical_testing	0.0526316	Statistical testing
SCE2_HOTL_LPS	AI+Human	specialized_bioinfo	0.0947368	Domain-specific bioinfo
SCE2_HOTL_LPS	AI+Human	error_recovery	0.0210526	Error recovery
SCE2_HOTL_LPS	AI+Human	result_interpretation	0.0210526	Result interpretation
SCE2_HOTL_LPS	AI+Human	literature_search	0.147368	Literature search
SCE2_HOTL_LPS	AI+Human	cross_analysis_synthesis	0	Cross-analysis synthesis
SCE2_HOTL_EAC	AI+Human	data_exploration	0.491018	Data exploration
SCE2_HOTL_EAC	AI+Human	data_wrangling	0.257485	Data wrangling
SCE2_HOTL_EAC	AI+Human	visualization	0.0239521	Visualization
SCE2_HOTL_EAC	AI+Human	statistical_testing	0.0598802	Statistical testing
SCE2_HOTL_EAC	AI+Human	specialized_bioinfo	0.0718563	Domain-specific bioinfo
SCE2_HOTL_EAC	AI+Human	error_recovery	0.0239521	Error recovery
SCE2_HOTL_EAC	AI+Human	result_interpretation	0.0538922	Result interpretation
SCE2_HOTL_EAC	AI+Human	literature_search	0.0179641	Literature search
SCE2_HOTL_EAC	AI+Human	cross_analysis_synthesis	0	Cross-analysis synthesis
SCE3_HITL_BRCA	AI+Human	data_exploration	0.6	Data exploration
SCE3_HITL_BRCA	AI+Human	data_wrangling	0.08	Data wrangling
SCE3_HITL_BRCA	AI+Human	visualization	0.048	Visualization
SCE3_HITL_BRCA	AI+Human	statistical_testing	0.016	Statistical testing
SCE3_HITL_BRCA	AI+Human	specialized_bioinfo	0.112	Domain-specific bioinfo
SCE3_HITL_BRCA	AI+Human	error_recovery	0.016	Error recovery
SCE3_HITL_BRCA	AI+Human	result_interpretation	0.032	Result interpretation
SCE3_HITL_BRCA	AI+Human	literature_search	0	Literature search
SCE3_HITL_BRCA	AI+Human	cross_analysis_synthesis	0.096	Cross-analysis synthesis
SCE3_HOTL_BRCA	AI+Human	data_exploration	0.516129	Data exploration
SCE3_HOTL_BRCA	AI+Human	data_wrangling	0.0107527	Data wrangling
SCE3_HOTL_BRCA	AI+Human	visualization	0.0645161	Visualization
SCE3_HOTL_BRCA	AI+Human	statistical_testing	0.0752688	Statistical testing
SCE3_HOTL_BRCA	AI+Human	specialized_bioinfo	0.129032	Domain-specific bioinfo
SCE3_HOTL_BRCA	AI+Human	error_recovery	0.0215054	Error recovery
SCE3_HOTL_BRCA	AI+Human	result_interpretation	0.0860215	Result interpretation
SCE3_HOTL_BRCA	AI+Human	literature_search	0.0645161	Literature search
SCE3_HOTL_BRCA	AI+Human	cross_analysis_synthesis	0.0322581	Cross-analysis synthesis
DE3_HITL_BRCA	AI+Human	data_exploration	0.521429	Data exploration
DE3_HITL_BRCA	AI+Human	data_wrangling	0.135714	Data wrangling
DE3_HITL_BRCA	AI+Human	visualization	0.0285714	Visualization
DE3_HITL_BRCA	AI+Human	statistical_testing	0.0785714	Statistical testing
DE3_HITL_BRCA	AI+Human	specialized_bioinfo	0.128571	Domain-specific bioinfo
DE3_HITL_BRCA	AI+Human	error_recovery	0.0142857	Error recovery
DE3_HITL_BRCA	AI+Human	result_interpretation	0.05	Result interpretation
DE3_HITL_BRCA	AI+Human	literature_search	0.0357143	Literature search
DE3_HITL_BRCA	AI+Human	cross_analysis_synthesis	0.00714286	Cross-analysis synthesis
DE3_HOTL_BRCA	AI+Human	data_exploration	0.656716	Data exploration
DE3_HOTL_BRCA	AI+Human	data_wrangling	0.0895522	Data wrangling
DE3_HOTL_BRCA	AI+Human	visualization	0.0447761	Visualization
DE3_HOTL_BRCA	AI+Human	statistical_testing	0.0298507	Statistical testing
DE3_HOTL_BRCA	AI+Human	specialized_bioinfo	0.156716	Domain-specific bioinfo
DE3_HOTL_BRCA	AI+Human	error_recovery	0	Error recovery
DE3_HOTL_BRCA	AI+Human	result_interpretation	0.0149254	Result interpretation
DE3_HOTL_BRCA	AI+Human	literature_search	0.00746269	Literature search
DE3_HOTL_BRCA	AI+Human	cross_analysis_synthesis	0	Cross-analysis synthesis
SCN3_HITL_LPS	AI+Human	data_exploration	0.557522	Data exploration
SCN3_HITL_LPS	AI+Human	data_wrangling	0.123894	Data wrangling
SCN3_HITL_LPS	AI+Human	visualization	0.0442478	Visualization
SCN3_HITL_LPS	AI+Human	statistical_testing	0.0265487	Statistical testing
SCN3_HITL_LPS	AI+Human	specialized_bioinfo	0.168142	Domain-specific bioinfo
SCN3_HITL_LPS	AI+Human	error_recovery	0	Error recovery
SCN3_HITL_LPS	AI+Human	result_interpretation	0.0176991	Result interpretation
SCN3_HITL_LPS	AI+Human	literature_search	0.0442478	Literature search
SCN3_HITL_LPS	AI+Human	cross_analysis_synthesis	0.0176991	Cross-analysis synthesis
SCN3_HOTL_LPS	AI+Human	data_exploration	0.537975	Data exploration
SCN3_HOTL_LPS	AI+Human	data_wrangling	0.0949367	Data wrangling
SCN3_HOTL_LPS	AI+Human	visualization	0.056962	Visualization
SCN3_HOTL_LPS	AI+Human	statistical_testing	0.00632911	Statistical testing
SCN3_HOTL_LPS	AI+Human	specialized_bioinfo	0.0822785	Domain-specific bioinfo
SCN3_HOTL_LPS	AI+Human	error_recovery	0.00632911	Error recovery
SCN3_HOTL_LPS	AI+Human	result_interpretation	0.0316456	Result interpretation
SCN3_HOTL_LPS	AI+Human	literature_search	0.14557	Literature search
SCN3_HOTL_LPS	AI+Human	cross_analysis_synthesis	0.0379747	Cross-analysis synthesis
SCE4_HITL_LPS	AI+Human	data_exploration	0.422222	Data exploration
SCE4_HITL_LPS	AI+Human	data_wrangling	0.0962963	Data wrangling
SCE4_HITL_LPS	AI+Human	visualization	0.0666667	Visualization
SCE4_HITL_LPS	AI+Human	statistical_testing	0.0444444	Statistical testing
SCE4_HITL_LPS	AI+Human	specialized_bioinfo	0.0814815	Domain-specific bioinfo
SCE4_HITL_LPS	AI+Human	error_recovery	0.0148148	Error recovery
SCE4_HITL_LPS	AI+Human	result_interpretation	0.0740741	Result interpretation
SCE4_HITL_LPS	AI+Human	literature_search	0.118519	Literature search
SCE4_HITL_LPS	AI+Human	cross_analysis_synthesis	0.0814815	Cross-analysis synthesis
SCE4_HOTL_LPS	AI+Human	data_exploration	0.532374	Data exploration
SCE4_HOTL_LPS	AI+Human	data_wrangling	0.0647482	Data wrangling
SCE4_HOTL_LPS	AI+Human	visualization	0.0503597	Visualization
SCE4_HOTL_LPS	AI+Human	statistical_testing	0.0143885	Statistical testing
SCE4_HOTL_LPS	AI+Human	specialized_bioinfo	0.194245	Domain-specific bioinfo
SCE4_HOTL_LPS	AI+Human	error_recovery	0.0431655	Error recovery
SCE4_HOTL_LPS	AI+Human	result_interpretation	0.0431655	Result interpretation
SCE4_HOTL_LPS	AI+Human	literature_search	0.0215827	Literature search
SCE4_HOTL_LPS	AI+Human	cross_analysis_synthesis	0.0359712	Cross-analysis synthesis
M3A_BRCA	AI-only	data_exploration	0.495935	Data exploration
M3A_BRCA	AI-only	data_wrangling	0.0731707	Data wrangling
M3A_BRCA	AI-only	visualization	0.0487805	Visualization
M3A_BRCA	AI-only	statistical_testing	0.0162602	Statistical testing
M3A_BRCA	AI-only	specialized_bioinfo	0.154472	Domain-specific bioinfo
M3A_BRCA	AI-only	error_recovery	0	Error recovery
M3A_BRCA	AI-only	result_interpretation	0.105691	Result interpretation
M3A_BRCA	AI-only	literature_search	0.0813008	Literature search
M3A_BRCA	AI-only	cross_analysis_synthesis	0.0243902	Cross-analysis synthesis
M3A_EAC	AI-only	data_exploration	0.512658	Data exploration
M3A_EAC	AI-only	data_wrangling	0.120253	Data wrangling
M3A_EAC	AI-only	visualization	0.056962	Visualization
M3A_EAC	AI-only	statistical_testing	0.0189873	Statistical testing
M3A_EAC	AI-only	specialized_bioinfo	0.164557	Domain-specific bioinfo
M3A_EAC	AI-only	error_recovery	0.056962	Error recovery
M3A_EAC	AI-only	result_interpretation	0.0253165	Result interpretation
M3A_EAC	AI-only	literature_search	0.0443038	Literature search
M3A_EAC	AI-only	cross_analysis_synthesis	0	Cross-analysis synthesis
M3A_LPS	AI-only	data_exploration	0.693642	Data exploration
M3A_LPS	AI-only	data_wrangling	0.0693642	Data wrangling
M3A_LPS	AI-only	visualization	0.0404624	Visualization
M3A_LPS	AI-only	statistical_testing	0.00578035	Statistical testing
M3A_LPS	AI-only	specialized_bioinfo	0.115607	Domain-specific bioinfo
M3A_LPS	AI-only	error_recovery	0.0115607	Error recovery
M3A_LPS	AI-only	result_interpretation	0.017341	Result interpretation
M3A_LPS	AI-only	literature_search	0.0462428	Literature search
M3A_LPS	AI-only	cross_analysis_synthesis	0	Cross-analysis synthesis
SCE5_HITL_EAC	AI+Human	data_exploration	0.46087	Data exploration
SCE5_HITL_EAC	AI+Human	data_wrangling	0.147826	Data wrangling
SCE5_HITL_EAC	AI+Human	visualization	0.0956522	Visualization
SCE5_HITL_EAC	AI+Human	statistical_testing	0.026087	Statistical testing
SCE5_HITL_EAC	AI+Human	specialized_bioinfo	0.0521739	Domain-specific bioinfo
SCE5_HITL_EAC	AI+Human	error_recovery	0	Error recovery
SCE5_HITL_EAC	AI+Human	result_interpretation	0.0782609	Result interpretation
SCE5_HITL_EAC	AI+Human	literature_search	0.0608696	Literature search
SCE5_HITL_EAC	AI+Human	cross_analysis_synthesis	0.0782609	Cross-analysis synthesis
SCE5_HOTL_EAC	AI+Human	data_exploration	0.666667	Data exploration
SCE5_HOTL_EAC	AI+Human	data_wrangling	0.142857	Data wrangling
SCE5_HOTL_EAC	AI+Human	visualization	0.0952381	Visualization
SCE5_HOTL_EAC	AI+Human	statistical_testing	0.0238095	Statistical testing
SCE5_HOTL_EAC	AI+Human	specialized_bioinfo	0.0714286	Domain-specific bioinfo
SCE5_HOTL_EAC	AI+Human	error_recovery	0	Error recovery
SCE5_HOTL_EAC	AI+Human	result_interpretation	0	Result interpretation
SCE5_HOTL_EAC	AI+Human	literature_search	0	Literature search
SCE5_HOTL_EAC	AI+Human	cross_analysis_synthesis	0	Cross-analysis synthesis

### Sheet: 4e
action_label	alternate_action_label	n_mentions	action_n	fraction
Data exploration	Data exploration	0	1561	0
Data exploration	Data wrangling	182	1561	0.116592
Data exploration	Visualization	170	1561	0.108905
Data exploration	Statistical testing	233	1561	0.149263
Data exploration	Domain-specific bioinfo	1328	1561	0.850737
Data exploration	Error recovery	21	1561	0.0134529
Data exploration	Result interpretation	12	1561	0.00768738
Data exploration	Literature search	484	1561	0.310058
Data exploration	Cross-analysis synthesis	32	1561	0.0204997
Data wrangling	Data exploration	44	367	0.119891
Data wrangling	Data wrangling	0	367	0
Data wrangling	Visualization	34	367	0.0926431
Data wrangling	Statistical testing	61	367	0.166213
Data wrangling	Domain-specific bioinfo	290	367	0.790191
Data wrangling	Error recovery	13	367	0.0354223
Data wrangling	Result interpretation	2	367	0.00544959
Data wrangling	Literature search	72	367	0.196185
Data wrangling	Cross-analysis synthesis	11	367	0.0299728
Visualization	Data exploration	5	139	0.0359712
Visualization	Data wrangling	3	139	0.0215827
Visualization	Visualization	0	139	0
Visualization	Statistical testing	37	139	0.266187
Visualization	Domain-specific bioinfo	92	139	0.661871
Visualization	Error recovery	0	139	0
Visualization	Result interpretation	1	139	0.00719424
Visualization	Literature search	28	139	0.201439
Visualization	Cross-analysis synthesis	2	139	0.0143885
Statistical testing	Data exploration	6	112	0.0535714
Statistical testing	Data wrangling	7	112	0.0625
Statistical testing	Visualization	39	112	0.348214
Statistical testing	Statistical testing	0	112	0
Statistical testing	Domain-specific bioinfo	77	112	0.6875
Statistical testing	Error recovery	0	112	0
Statistical testing	Result interpretation	0	112	0
Statistical testing	Literature search	19	112	0.169643
Statistical testing	Cross-analysis synthesis	5	112	0.0446429
Domain-specific bioinfo	Data exploration	21	404	0.0519802
Domain-specific bioinfo	Data wrangling	20	404	0.049505
Domain-specific bioinfo	Visualization	4	404	0.00990099
Domain-specific bioinfo	Statistical testing	102	404	0.252475
Domain-specific bioinfo	Domain-specific bioinfo	0	404	0
Domain-specific bioinfo	Error recovery	6	404	0.0148515
Domain-specific bioinfo	Result interpretation	6	404	0.0148515
Domain-specific bioinfo	Literature search	70	404	0.173267
Domain-specific bioinfo	Cross-analysis synthesis	39	404	0.0965347
Error recovery	Data exploration	17	57	0.298246
Error recovery	Data wrangling	21	57	0.368421
Error recovery	Visualization	2	57	0.0350877
Error recovery	Statistical testing	9	57	0.157895
Error recovery	Domain-specific bioinfo	38	57	0.666667
Error recovery	Error recovery	0	57	0
Error recovery	Result interpretation	1	57	0.0175439
Error recovery	Literature search	7	57	0.122807
Error recovery	Cross-analysis synthesis	0	57	0
Result interpretation	Data exploration	4	141	0.0283688
Result interpretation	Data wrangling	5	141	0.035461
Result interpretation	Visualization	20	141	0.141844
Result interpretation	Statistical testing	23	141	0.163121
Result interpretation	Domain-specific bioinfo	117	141	0.829787
Result interpretation	Error recovery	1	141	0.0070922
Result interpretation	Result interpretation	0	141	0
Result interpretation	Literature search	92	141	0.652482
Result interpretation	Cross-analysis synthesis	8	141	0.0567376
Literature search	Data exploration	53	107	0.495327
Literature search	Data wrangling	9	107	0.0841121
Literature search	Visualization	0	107	0
Literature search	Statistical testing	2	107	0.0186916
Literature search	Domain-specific bioinfo	24	107	0.224299
Literature search	Error recovery	0	107	0
Literature search	Result interpretation	4	107	0.0373832
Literature search	Literature search	0	107	0
Literature search	Cross-analysis synthesis	1	107	0.00934579
Cross-analysis synthesis	Data exploration	5	94	0.0531915
Cross-analysis synthesis	Data wrangling	6	94	0.0638298
Cross-analysis synthesis	Visualization	14	94	0.148936
Cross-analysis synthesis	Statistical testing	15	94	0.159574
Cross-analysis synthesis	Domain-specific bioinfo	37	94	0.393617
Cross-analysis synthesis	Error recovery	0	94	0
Cross-analysis synthesis	Result interpretation	9	94	0.0957447
Cross-analysis synthesis	Literature search	42	94	0.446809
Cross-analysis synthesis	Cross-analysis synthesis	0	94	0
