## Supplementary material for "Evaluating agentic AI for biological discovery in autonomous and copilot settings": Supplementary Table 5.xlsx

### Sheet: index
Supplementary Table 5: Effect of interaction mode and user experience on steering of M3A agents.
	5a	Steering proportion per task
	5b_1	Human intervention patterns by experience level
	5b_2	Human intervention patterns by interaction mode

### Sheet: 5a
run_label	mode_label	experience_level	task_label	steering_proportion	task_label_readable	experience_label
SCN1_HITL_BRCA	HITL	no_single_cell	task_0_preamble	0	T0 · Dataset exploration	No prior scRNA experience
SCN1_HOTL_BRCA	HOTL	no_single_cell	task_0_preamble	0	T0 · Dataset exploration	No prior scRNA experience
SCN2_HOTL_EAC	HOTL	no_single_cell	task_0_preamble	0	T0 · Dataset exploration	No prior scRNA experience
DE1_HITL_LPS	HITL	expert	task_0_preamble	0	T0 · Dataset exploration	Expert
SCE1_HITL_BRCA	HITL	single_cell	task_0_preamble	0	T0 · Dataset exploration	Single-cell experience
SCE1_HOTL_BRCA	HOTL	single_cell	task_0_preamble	0.0357143	T0 · Dataset exploration	Single-cell experience
DE2_HITL_EAC	HITL	expert	task_0_preamble	0	T0 · Dataset exploration	Expert
DE2_HOTL_EAC	HOTL	expert	task_0_preamble	0	T0 · Dataset exploration	Expert
SCE2_HITL_LPS	HITL	single_cell	task_0_preamble	0	T0 · Dataset exploration	Single-cell experience
SCE2_HITL_EAC	HITL	single_cell	task_0_preamble	0	T0 · Dataset exploration	Single-cell experience
SCE2_HITL_BRCA	HITL	single_cell	task_0_preamble	0	T0 · Dataset exploration	Single-cell experience
SCE2_HOTL_BRCA	HOTL	single_cell	task_0_preamble	0	T0 · Dataset exploration	Single-cell experience
SCE2_HOTL_LPS	HOTL	single_cell	task_0_preamble	0	T0 · Dataset exploration	Single-cell experience
SCE2_HOTL_EAC	HOTL	single_cell	task_0_preamble	0	T0 · Dataset exploration	Single-cell experience
SCE3_HITL_BRCA	HITL	single_cell	task_0_preamble	0	T0 · Dataset exploration	Single-cell experience
SCE3_HOTL_BRCA	HOTL	single_cell	task_0_preamble	0	T0 · Dataset exploration	Single-cell experience
DE3_HITL_BRCA	HITL	expert	task_0_preamble	0	T0 · Dataset exploration	Expert
SCN3_HITL_LPS	HITL	no_single_cell	task_0_preamble	0	T0 · Dataset exploration	No prior scRNA experience
SCN3_HOTL_LPS	HOTL	no_single_cell	task_0_preamble	0	T0 · Dataset exploration	No prior scRNA experience
SCE4_HITL_LPS	HITL	single_cell	task_0_preamble	0	T0 · Dataset exploration	Single-cell experience
SCE5_HITL_EAC	HITL	single_cell	task_0_preamble	0	T0 · Dataset exploration	Single-cell experience
SCE5_HOTL_EAC	HOTL	single_cell	task_0_preamble	0	T0 · Dataset exploration	Single-cell experience
SCN1_HITL_BRCA	HITL	no_single_cell	task_1	0.333333	T1 · Program annotation	No prior scRNA experience
SCN1_HOTL_BRCA	HOTL	no_single_cell	task_1	0.833333	T1 · Program annotation	No prior scRNA experience
SCN2_HOTL_EAC	HOTL	no_single_cell	task_1	0.428571	T1 · Program annotation	No prior scRNA experience
DE1_HITL_LPS	HITL	expert	task_1	0.47619	T1 · Program annotation	Expert
SCE1_HITL_BRCA	HITL	single_cell	task_1	0.526316	T1 · Program annotation	Single-cell experience
SCE1_HOTL_BRCA	HOTL	single_cell	task_1	0.428571	T1 · Program annotation	Single-cell experience
DE2_HITL_EAC	HITL	expert	task_1	0.272727	T1 · Program annotation	Expert
DE2_HOTL_EAC	HOTL	expert	task_1	0.166667	T1 · Program annotation	Expert
SCE2_HITL_LPS	HITL	single_cell	task_1	0.607143	T1 · Program annotation	Single-cell experience
SCE2_HITL_EAC	HITL	single_cell	task_1	0.466667	T1 · Program annotation	Single-cell experience
SCE2_HITL_BRCA	HITL	single_cell	task_1	0.6	T1 · Program annotation	Single-cell experience
SCE2_HOTL_BRCA	HOTL	single_cell	task_1	0.5	T1 · Program annotation	Single-cell experience
SCE2_HOTL_LPS	HOTL	single_cell	task_1	0.75	T1 · Program annotation	Single-cell experience
SCE2_HOTL_EAC	HOTL	single_cell	task_1	0.666667	T1 · Program annotation	Single-cell experience
SCE3_HITL_BRCA	HITL	single_cell	task_1	0.333333	T1 · Program annotation	Single-cell experience
SCE3_HOTL_BRCA	HOTL	single_cell	task_1	0.625	T1 · Program annotation	Single-cell experience
DE3_HITL_BRCA	HITL	expert	task_1	0	T1 · Program annotation	Expert
SCN3_HITL_LPS	HITL	no_single_cell	task_1	0.466667	T1 · Program annotation	No prior scRNA experience
SCN3_HOTL_LPS	HOTL	no_single_cell	task_1	0	T1 · Program annotation	No prior scRNA experience
SCE4_HITL_LPS	HITL	single_cell	task_1	0.269231	T1 · Program annotation	Single-cell experience
SCE5_HITL_EAC	HITL	single_cell	task_1	0.384615	T1 · Program annotation	Single-cell experience
SCE5_HOTL_EAC	HOTL	single_cell	task_1	0	T1 · Program annotation	Single-cell experience
SCN1_HITL_BRCA	HITL	no_single_cell	task_2	0.52381	T2 · Hypothesis formulation	No prior scRNA experience
SCN1_HOTL_BRCA	HOTL	no_single_cell	task_2	0	T2 · Hypothesis formulation	No prior scRNA experience
SCN2_HOTL_EAC	HOTL	no_single_cell	task_2	0.214286	T2 · Hypothesis formulation	No prior scRNA experience
DE1_HITL_LPS	HITL	expert	task_2	0.142857	T2 · Hypothesis formulation	Expert
SCE1_HITL_BRCA	HITL	single_cell	task_2	0.210526	T2 · Hypothesis formulation	Single-cell experience
SCE1_HOTL_BRCA	HOTL	single_cell	task_2	0.178571	T2 · Hypothesis formulation	Single-cell experience
DE2_HITL_EAC	HITL	expert	task_2	0.0909091	T2 · Hypothesis formulation	Expert
DE2_HOTL_EAC	HOTL	expert	task_2	0.166667	T2 · Hypothesis formulation	Expert
SCE2_HITL_LPS	HITL	single_cell	task_2	0.0714286	T2 · Hypothesis formulation	Single-cell experience
SCE2_HITL_EAC	HITL	single_cell	task_2	0.266667	T2 · Hypothesis formulation	Single-cell experience
SCE2_HITL_BRCA	HITL	single_cell	task_2	0.15	T2 · Hypothesis formulation	Single-cell experience
SCE2_HOTL_BRCA	HOTL	single_cell	task_2	0.125	T2 · Hypothesis formulation	Single-cell experience
SCE2_HOTL_LPS	HOTL	single_cell	task_2	0.125	T2 · Hypothesis formulation	Single-cell experience
SCE2_HOTL_EAC	HOTL	single_cell	task_2	0.333333	T2 · Hypothesis formulation	Single-cell experience
SCE3_HITL_BRCA	HITL	single_cell	task_2	0.133333	T2 · Hypothesis formulation	Single-cell experience
SCE3_HOTL_BRCA	HOTL	single_cell	task_2	0.25	T2 · Hypothesis formulation	Single-cell experience
DE3_HITL_BRCA	HITL	expert	task_2	1	T2 · Hypothesis formulation	Expert
SCN3_HITL_LPS	HITL	no_single_cell	task_2	0.266667	T2 · Hypothesis formulation	No prior scRNA experience
SCN3_HOTL_LPS	HOTL	no_single_cell	task_2	0.125	T2 · Hypothesis formulation	No prior scRNA experience
SCE4_HITL_LPS	HITL	single_cell	task_2	0.230769	T2 · Hypothesis formulation	Single-cell experience
SCE5_HITL_EAC	HITL	single_cell	task_2	0.230769	T2 · Hypothesis formulation	Single-cell experience
SCE5_HOTL_EAC	HOTL	single_cell	task_2	1	T2 · Hypothesis formulation	Single-cell experience
SCN1_HITL_BRCA	HITL	no_single_cell	task_3	0.142857	T3 · Regulatory drivers	No prior scRNA experience
SCN1_HOTL_BRCA	HOTL	no_single_cell	task_3	0.166667	T3 · Regulatory drivers	No prior scRNA experience
SCN2_HOTL_EAC	HOTL	no_single_cell	task_3	0.285714	T3 · Regulatory drivers	No prior scRNA experience
DE1_HITL_LPS	HITL	expert	task_3	0.333333	T3 · Regulatory drivers	Expert
SCE1_HITL_BRCA	HITL	single_cell	task_3	0.210526	T3 · Regulatory drivers	Single-cell experience
SCE1_HOTL_BRCA	HOTL	single_cell	task_3	0.25	T3 · Regulatory drivers	Single-cell experience
DE2_HITL_EAC	HITL	expert	task_3	0.545455	T3 · Regulatory drivers	Expert
DE2_HOTL_EAC	HOTL	expert	task_3	0.666667	T3 · Regulatory drivers	Expert
SCE2_HITL_LPS	HITL	single_cell	task_3	0.321429	T3 · Regulatory drivers	Single-cell experience
SCE2_HITL_EAC	HITL	single_cell	task_3	0.266667	T3 · Regulatory drivers	Single-cell experience
SCE2_HITL_BRCA	HITL	single_cell	task_3	0.1	T3 · Regulatory drivers	Single-cell experience
SCE2_HOTL_BRCA	HOTL	single_cell	task_3	0.25	T3 · Regulatory drivers	Single-cell experience
SCE2_HOTL_LPS	HOTL	single_cell	task_3	0	T3 · Regulatory drivers	Single-cell experience
SCE2_HOTL_EAC	HOTL	single_cell	task_3	0	T3 · Regulatory drivers	Single-cell experience
SCE3_HITL_BRCA	HITL	single_cell	task_3	0.333333	T3 · Regulatory drivers	Single-cell experience
SCE3_HOTL_BRCA	HOTL	single_cell	task_3	0.125	T3 · Regulatory drivers	Single-cell experience
DE3_HITL_BRCA	HITL	expert	task_3	0	T3 · Regulatory drivers	Expert
SCN3_HITL_LPS	HITL	no_single_cell	task_3	0.2	T3 · Regulatory drivers	No prior scRNA experience
SCN3_HOTL_LPS	HOTL	no_single_cell	task_3	0.75	T3 · Regulatory drivers	No prior scRNA experience
SCE4_HITL_LPS	HITL	single_cell	task_3	0.346154	T3 · Regulatory drivers	Single-cell experience
SCE5_HITL_EAC	HITL	single_cell	task_3	0.384615	T3 · Regulatory drivers	Single-cell experience
SCE5_HOTL_EAC	HOTL	single_cell	task_3	0	T3 · Regulatory drivers	Single-cell experience
SCN1_HITL_BRCA	HITL	no_single_cell	task_4	0	T4 · Biology synthesis	No prior scRNA experience
SCN1_HOTL_BRCA	HOTL	no_single_cell	task_4	0	T4 · Biology synthesis	No prior scRNA experience
SCN2_HOTL_EAC	HOTL	no_single_cell	task_4	0.0714286	T4 · Biology synthesis	No prior scRNA experience
DE1_HITL_LPS	HITL	expert	task_4	0.047619	T4 · Biology synthesis	Expert
SCE1_HITL_BRCA	HITL	single_cell	task_4	0.0526316	T4 · Biology synthesis	Single-cell experience
SCE1_HOTL_BRCA	HOTL	single_cell	task_4	0.107143	T4 · Biology synthesis	Single-cell experience
DE2_HITL_EAC	HITL	expert	task_4	0.0909091	T4 · Biology synthesis	Expert
DE2_HOTL_EAC	HOTL	expert	task_4	0	T4 · Biology synthesis	Expert
SCE2_HITL_LPS	HITL	single_cell	task_4	0	T4 · Biology synthesis	Single-cell experience
SCE2_HITL_EAC	HITL	single_cell	task_4	0	T4 · Biology synthesis	Single-cell experience
SCE2_HITL_BRCA	HITL	single_cell	task_4	0.15	T4 · Biology synthesis	Single-cell experience
SCE2_HOTL_BRCA	HOTL	single_cell	task_4	0.125	T4 · Biology synthesis	Single-cell experience
SCE2_HOTL_LPS	HOTL	single_cell	task_4	0.125	T4 · Biology synthesis	Single-cell experience
SCE2_HOTL_EAC	HOTL	single_cell	task_4	0	T4 · Biology synthesis	Single-cell experience
SCE3_HITL_BRCA	HITL	single_cell	task_4	0.2	T4 · Biology synthesis	Single-cell experience
SCE3_HOTL_BRCA	HOTL	single_cell	task_4	0	T4 · Biology synthesis	Single-cell experience
DE3_HITL_BRCA	HITL	expert	task_4	0	T4 · Biology synthesis	Expert
SCN3_HITL_LPS	HITL	no_single_cell	task_4	0.0666667	T4 · Biology synthesis	No prior scRNA experience
SCN3_HOTL_LPS	HOTL	no_single_cell	task_4	0.125	T4 · Biology synthesis	No prior scRNA experience
SCE4_HITL_LPS	HITL	single_cell	task_4	0.153846	T4 · Biology synthesis	Single-cell experience
SCE5_HITL_EAC	HITL	single_cell	task_4	0	T4 · Biology synthesis	Single-cell experience
SCE5_HOTL_EAC	HOTL	single_cell	task_4	0	T4 · Biology synthesis	Single-cell experience

### Sheet: 5b_1
run_label	experience_level	action_category	prop	action_category_label	experience_label
SCN1_HITL_BRCA	no_single_cell	task_navigation	0.047619	Task navigation	No prior scRNA experience
SCN1_HITL_BRCA	no_single_cell	output_format	0.047619	Control output verbosity	No prior scRNA experience
SCN1_HITL_BRCA	no_single_cell	method_direction	0.190476	Method direction	No prior scRNA experience
SCN1_HITL_BRCA	no_single_cell	constraint_setting	0	Constraint setting	No prior scRNA experience
SCN1_HITL_BRCA	no_single_cell	correcting_refocusing	0.142857	Refocusing	No prior scRNA experience
SCN1_HITL_BRCA	no_single_cell	requesting_deliverable	0.285714	Requesting deliverable	No prior scRNA experience
SCN1_HITL_BRCA	no_single_cell	file_output_management	0	File management	No prior scRNA experience
SCN1_HITL_BRCA	no_single_cell	progress_check_or_probe	0.142857	Progress check	No prior scRNA experience
SCN1_HITL_BRCA	no_single_cell	domain_knowledge_injection	0.047619	Domain knowledge	No prior scRNA experience
SCN1_HITL_BRCA	no_single_cell	persona_calibration	0.0952381	Persona calibration	No prior scRNA experience
SCN1_HOTL_BRCA	no_single_cell	task_navigation	0	Task navigation	No prior scRNA experience
SCN1_HOTL_BRCA	no_single_cell	output_format	0.166667	Control output verbosity	No prior scRNA experience
SCN1_HOTL_BRCA	no_single_cell	method_direction	0	Method direction	No prior scRNA experience
SCN1_HOTL_BRCA	no_single_cell	constraint_setting	0.166667	Constraint setting	No prior scRNA experience
SCN1_HOTL_BRCA	no_single_cell	correcting_refocusing	0.333333	Refocusing	No prior scRNA experience
SCN1_HOTL_BRCA	no_single_cell	requesting_deliverable	0.166667	Requesting deliverable	No prior scRNA experience
SCN1_HOTL_BRCA	no_single_cell	file_output_management	0	File management	No prior scRNA experience
SCN1_HOTL_BRCA	no_single_cell	progress_check_or_probe	0	Progress check	No prior scRNA experience
SCN1_HOTL_BRCA	no_single_cell	domain_knowledge_injection	0	Domain knowledge	No prior scRNA experience
SCN1_HOTL_BRCA	no_single_cell	persona_calibration	0.166667	Persona calibration	No prior scRNA experience
SCN2_HOTL_EAC	no_single_cell	task_navigation	0.0714286	Task navigation	No prior scRNA experience
SCN2_HOTL_EAC	no_single_cell	output_format	0	Control output verbosity	No prior scRNA experience
SCN2_HOTL_EAC	no_single_cell	method_direction	0	Method direction	No prior scRNA experience
SCN2_HOTL_EAC	no_single_cell	constraint_setting	0.0714286	Constraint setting	No prior scRNA experience
SCN2_HOTL_EAC	no_single_cell	correcting_refocusing	0.0714286	Refocusing	No prior scRNA experience
SCN2_HOTL_EAC	no_single_cell	requesting_deliverable	0.285714	Requesting deliverable	No prior scRNA experience
SCN2_HOTL_EAC	no_single_cell	file_output_management	0.0714286	File management	No prior scRNA experience
SCN2_HOTL_EAC	no_single_cell	progress_check_or_probe	0.428571	Progress check	No prior scRNA experience
SCN2_HOTL_EAC	no_single_cell	domain_knowledge_injection	0	Domain knowledge	No prior scRNA experience
SCN2_HOTL_EAC	no_single_cell	persona_calibration	0	Persona calibration	No prior scRNA experience
DE1_HITL_LPS	expert	task_navigation	0.142857	Task navigation	Expert
DE1_HITL_LPS	expert	output_format	0	Control output verbosity	Expert
DE1_HITL_LPS	expert	method_direction	0.238095	Method direction	Expert
DE1_HITL_LPS	expert	constraint_setting	0.047619	Constraint setting	Expert
DE1_HITL_LPS	expert	correcting_refocusing	0.0952381	Refocusing	Expert
DE1_HITL_LPS	expert	requesting_deliverable	0.0952381	Requesting deliverable	Expert
DE1_HITL_LPS	expert	file_output_management	0.0952381	File management	Expert
DE1_HITL_LPS	expert	progress_check_or_probe	0.238095	Progress check	Expert
DE1_HITL_LPS	expert	domain_knowledge_injection	0.047619	Domain knowledge	Expert
DE1_HITL_LPS	expert	persona_calibration	0	Persona calibration	Expert
SCE1_HITL_BRCA	single_cell	task_navigation	0.315789	Task navigation	Single-cell experience
SCE1_HITL_BRCA	single_cell	output_format	0	Control output verbosity	Single-cell experience
SCE1_HITL_BRCA	single_cell	method_direction	0.368421	Method direction	Single-cell experience
SCE1_HITL_BRCA	single_cell	constraint_setting	0	Constraint setting	Single-cell experience
SCE1_HITL_BRCA	single_cell	correcting_refocusing	0.157895	Refocusing	Single-cell experience
SCE1_HITL_BRCA	single_cell	requesting_deliverable	0.105263	Requesting deliverable	Single-cell experience
SCE1_HITL_BRCA	single_cell	file_output_management	0.0526316	File management	Single-cell experience
SCE1_HITL_BRCA	single_cell	progress_check_or_probe	0	Progress check	Single-cell experience
SCE1_HITL_BRCA	single_cell	domain_knowledge_injection	0	Domain knowledge	Single-cell experience
SCE1_HITL_BRCA	single_cell	persona_calibration	0	Persona calibration	Single-cell experience
SCE1_HOTL_BRCA	single_cell	task_navigation	0.178571	Task navigation	Single-cell experience
SCE1_HOTL_BRCA	single_cell	output_format	0.0357143	Control output verbosity	Single-cell experience
SCE1_HOTL_BRCA	single_cell	method_direction	0.464286	Method direction	Single-cell experience
SCE1_HOTL_BRCA	single_cell	constraint_setting	0	Constraint setting	Single-cell experience
SCE1_HOTL_BRCA	single_cell	correcting_refocusing	0.107143	Refocusing	Single-cell experience
SCE1_HOTL_BRCA	single_cell	requesting_deliverable	0.178571	Requesting deliverable	Single-cell experience
SCE1_HOTL_BRCA	single_cell	file_output_management	0.0357143	File management	Single-cell experience
SCE1_HOTL_BRCA	single_cell	progress_check_or_probe	0	Progress check	Single-cell experience
SCE1_HOTL_BRCA	single_cell	domain_knowledge_injection	0	Domain knowledge	Single-cell experience
SCE1_HOTL_BRCA	single_cell	persona_calibration	0	Persona calibration	Single-cell experience
DE2_HITL_EAC	expert	task_navigation	0.0909091	Task navigation	Expert
DE2_HITL_EAC	expert	output_format	0.0909091	Control output verbosity	Expert
DE2_HITL_EAC	expert	method_direction	0.454545	Method direction	Expert
DE2_HITL_EAC	expert	constraint_setting	0.0909091	Constraint setting	Expert
DE2_HITL_EAC	expert	correcting_refocusing	0.181818	Refocusing	Expert
DE2_HITL_EAC	expert	requesting_deliverable	0	Requesting deliverable	Expert
DE2_HITL_EAC	expert	file_output_management	0	File management	Expert
DE2_HITL_EAC	expert	progress_check_or_probe	0	Progress check	Expert
DE2_HITL_EAC	expert	domain_knowledge_injection	0.0909091	Domain knowledge	Expert
DE2_HITL_EAC	expert	persona_calibration	0	Persona calibration	Expert
DE2_HOTL_EAC	expert	task_navigation	0.166667	Task navigation	Expert
DE2_HOTL_EAC	expert	output_format	0.166667	Control output verbosity	Expert
DE2_HOTL_EAC	expert	method_direction	0.166667	Method direction	Expert
DE2_HOTL_EAC	expert	constraint_setting	0.166667	Constraint setting	Expert
DE2_HOTL_EAC	expert	correcting_refocusing	0.333333	Refocusing	Expert
DE2_HOTL_EAC	expert	requesting_deliverable	0	Requesting deliverable	Expert
DE2_HOTL_EAC	expert	file_output_management	0	File management	Expert
DE2_HOTL_EAC	expert	progress_check_or_probe	0	Progress check	Expert
DE2_HOTL_EAC	expert	domain_knowledge_injection	0	Domain knowledge	Expert
DE2_HOTL_EAC	expert	persona_calibration	0	Persona calibration	Expert
SCE2_HITL_LPS	single_cell	task_navigation	0.0714286	Task navigation	Single-cell experience
SCE2_HITL_LPS	single_cell	output_format	0.25	Control output verbosity	Single-cell experience
SCE2_HITL_LPS	single_cell	method_direction	0.428571	Method direction	Single-cell experience
SCE2_HITL_LPS	single_cell	constraint_setting	0	Constraint setting	Single-cell experience
SCE2_HITL_LPS	single_cell	correcting_refocusing	0	Refocusing	Single-cell experience
SCE2_HITL_LPS	single_cell	requesting_deliverable	0.25	Requesting deliverable	Single-cell experience
SCE2_HITL_LPS	single_cell	file_output_management	0	File management	Single-cell experience
SCE2_HITL_LPS	single_cell	progress_check_or_probe	0	Progress check	Single-cell experience
SCE2_HITL_LPS	single_cell	domain_knowledge_injection	0	Domain knowledge	Single-cell experience
SCE2_HITL_LPS	single_cell	persona_calibration	0	Persona calibration	Single-cell experience
SCE2_HITL_EAC	single_cell	task_navigation	0	Task navigation	Single-cell experience
SCE2_HITL_EAC	single_cell	output_format	0.0666667	Control output verbosity	Single-cell experience
SCE2_HITL_EAC	single_cell	method_direction	0.133333	Method direction	Single-cell experience
SCE2_HITL_EAC	single_cell	constraint_setting	0.133333	Constraint setting	Single-cell experience
SCE2_HITL_EAC	single_cell	correcting_refocusing	0.2	Refocusing	Single-cell experience
SCE2_HITL_EAC	single_cell	requesting_deliverable	0.4	Requesting deliverable	Single-cell experience
SCE2_HITL_EAC	single_cell	file_output_management	0	File management	Single-cell experience
SCE2_HITL_EAC	single_cell	progress_check_or_probe	0.0666667	Progress check	Single-cell experience
SCE2_HITL_EAC	single_cell	domain_knowledge_injection	0	Domain knowledge	Single-cell experience
SCE2_HITL_EAC	single_cell	persona_calibration	0	Persona calibration	Single-cell experience
SCE2_HITL_BRCA	single_cell	task_navigation	0	Task navigation	Single-cell experience
SCE2_HITL_BRCA	single_cell	output_format	0.1	Control output verbosity	Single-cell experience
SCE2_HITL_BRCA	single_cell	method_direction	0.05	Method direction	Single-cell experience
SCE2_HITL_BRCA	single_cell	constraint_setting	0	Constraint setting	Single-cell experience
SCE2_HITL_BRCA	single_cell	correcting_refocusing	0.2	Refocusing	Single-cell experience
SCE2_HITL_BRCA	single_cell	requesting_deliverable	0.6	Requesting deliverable	Single-cell experience
SCE2_HITL_BRCA	single_cell	file_output_management	0	File management	Single-cell experience
SCE2_HITL_BRCA	single_cell	progress_check_or_probe	0	Progress check	Single-cell experience
SCE2_HITL_BRCA	single_cell	domain_knowledge_injection	0.05	Domain knowledge	Single-cell experience
SCE2_HITL_BRCA	single_cell	persona_calibration	0	Persona calibration	Single-cell experience
SCE2_HOTL_BRCA	single_cell	task_navigation	0.125	Task navigation	Single-cell experience
SCE2_HOTL_BRCA	single_cell	output_format	0	Control output verbosity	Single-cell experience
SCE2_HOTL_BRCA	single_cell	method_direction	0	Method direction	Single-cell experience
SCE2_HOTL_BRCA	single_cell	constraint_setting	0	Constraint setting	Single-cell experience
SCE2_HOTL_BRCA	single_cell	correcting_refocusing	0	Refocusing	Single-cell experience
SCE2_HOTL_BRCA	single_cell	requesting_deliverable	0.625	Requesting deliverable	Single-cell experience
SCE2_HOTL_BRCA	single_cell	file_output_management	0.25	File management	Single-cell experience
SCE2_HOTL_BRCA	single_cell	progress_check_or_probe	0	Progress check	Single-cell experience
SCE2_HOTL_BRCA	single_cell	domain_knowledge_injection	0	Domain knowledge	Single-cell experience
SCE2_HOTL_BRCA	single_cell	persona_calibration	0	Persona calibration	Single-cell experience
SCE2_HOTL_LPS	single_cell	task_navigation	0	Task navigation	Single-cell experience
SCE2_HOTL_LPS	single_cell	output_format	0.125	Control output verbosity	Single-cell experience
SCE2_HOTL_LPS	single_cell	method_direction	0.25	Method direction	Single-cell experience
SCE2_HOTL_LPS	single_cell	constraint_setting	0	Constraint setting	Single-cell experience
SCE2_HOTL_LPS	single_cell	correcting_refocusing	0.25	Refocusing	Single-cell experience
SCE2_HOTL_LPS	single_cell	requesting_deliverable	0.375	Requesting deliverable	Single-cell experience
SCE2_HOTL_LPS	single_cell	file_output_management	0	File management	Single-cell experience
SCE2_HOTL_LPS	single_cell	progress_check_or_probe	0	Progress check	Single-cell experience
SCE2_HOTL_LPS	single_cell	domain_knowledge_injection	0	Domain knowledge	Single-cell experience
SCE2_HOTL_LPS	single_cell	persona_calibration	0	Persona calibration	Single-cell experience
SCE2_HOTL_EAC	single_cell	task_navigation	0	Task navigation	Single-cell experience
SCE2_HOTL_EAC	single_cell	output_format	0	Control output verbosity	Single-cell experience
SCE2_HOTL_EAC	single_cell	method_direction	0	Method direction	Single-cell experience
SCE2_HOTL_EAC	single_cell	constraint_setting	0	Constraint setting	Single-cell experience
SCE2_HOTL_EAC	single_cell	correcting_refocusing	0.333333	Refocusing	Single-cell experience
SCE2_HOTL_EAC	single_cell	requesting_deliverable	0.666667	Requesting deliverable	Single-cell experience
SCE2_HOTL_EAC	single_cell	file_output_management	0	File management	Single-cell experience
SCE2_HOTL_EAC	single_cell	progress_check_or_probe	0	Progress check	Single-cell experience
SCE2_HOTL_EAC	single_cell	domain_knowledge_injection	0	Domain knowledge	Single-cell experience
SCE2_HOTL_EAC	single_cell	persona_calibration	0	Persona calibration	Single-cell experience
SCE3_HITL_BRCA	single_cell	task_navigation	0.0666667	Task navigation	Single-cell experience
SCE3_HITL_BRCA	single_cell	output_format	0.0666667	Control output verbosity	Single-cell experience
SCE3_HITL_BRCA	single_cell	method_direction	0.333333	Method direction	Single-cell experience
SCE3_HITL_BRCA	single_cell	constraint_setting	0	Constraint setting	Single-cell experience
SCE3_HITL_BRCA	single_cell	correcting_refocusing	0.0666667	Refocusing	Single-cell experience
SCE3_HITL_BRCA	single_cell	requesting_deliverable	0.266667	Requesting deliverable	Single-cell experience
SCE3_HITL_BRCA	single_cell	file_output_management	0	File management	Single-cell experience
SCE3_HITL_BRCA	single_cell	progress_check_or_probe	0.0666667	Progress check	Single-cell experience
SCE3_HITL_BRCA	single_cell	domain_knowledge_injection	0.133333	Domain knowledge	Single-cell experience
SCE3_HITL_BRCA	single_cell	persona_calibration	0	Persona calibration	Single-cell experience
SCE3_HOTL_BRCA	single_cell	task_navigation	0.375	Task navigation	Single-cell experience
SCE3_HOTL_BRCA	single_cell	output_format	0	Control output verbosity	Single-cell experience
SCE3_HOTL_BRCA	single_cell	method_direction	0.25	Method direction	Single-cell experience
SCE3_HOTL_BRCA	single_cell	constraint_setting	0	Constraint setting	Single-cell experience
SCE3_HOTL_BRCA	single_cell	correcting_refocusing	0.125	Refocusing	Single-cell experience
SCE3_HOTL_BRCA	single_cell	requesting_deliverable	0.125	Requesting deliverable	Single-cell experience
SCE3_HOTL_BRCA	single_cell	file_output_management	0	File management	Single-cell experience
SCE3_HOTL_BRCA	single_cell	progress_check_or_probe	0	Progress check	Single-cell experience
SCE3_HOTL_BRCA	single_cell	domain_knowledge_injection	0.125	Domain knowledge	Single-cell experience
SCE3_HOTL_BRCA	single_cell	persona_calibration	0	Persona calibration	Single-cell experience
DE3_HITL_BRCA	expert	task_navigation	0	Task navigation	Expert
DE3_HITL_BRCA	expert	output_format	0	Control output verbosity	Expert
DE3_HITL_BRCA	expert	method_direction	1	Method direction	Expert
DE3_HITL_BRCA	expert	constraint_setting	0	Constraint setting	Expert
DE3_HITL_BRCA	expert	correcting_refocusing	0	Refocusing	Expert
DE3_HITL_BRCA	expert	requesting_deliverable	0	Requesting deliverable	Expert
DE3_HITL_BRCA	expert	file_output_management	0	File management	Expert
DE3_HITL_BRCA	expert	progress_check_or_probe	0	Progress check	Expert
DE3_HITL_BRCA	expert	domain_knowledge_injection	0	Domain knowledge	Expert
DE3_HITL_BRCA	expert	persona_calibration	0	Persona calibration	Expert
SCN3_HITL_LPS	no_single_cell	task_navigation	0	Task navigation	No prior scRNA experience
SCN3_HITL_LPS	no_single_cell	output_format	0	Control output verbosity	No prior scRNA experience
SCN3_HITL_LPS	no_single_cell	method_direction	0.0666667	Method direction	No prior scRNA experience
SCN3_HITL_LPS	no_single_cell	constraint_setting	0	Constraint setting	No prior scRNA experience
SCN3_HITL_LPS	no_single_cell	correcting_refocusing	0	Refocusing	No prior scRNA experience
SCN3_HITL_LPS	no_single_cell	requesting_deliverable	0.2	Requesting deliverable	No prior scRNA experience
SCN3_HITL_LPS	no_single_cell	file_output_management	0.4	File management	No prior scRNA experience
SCN3_HITL_LPS	no_single_cell	progress_check_or_probe	0.266667	Progress check	No prior scRNA experience
SCN3_HITL_LPS	no_single_cell	domain_knowledge_injection	0.0666667	Domain knowledge	No prior scRNA experience
SCN3_HITL_LPS	no_single_cell	persona_calibration	0	Persona calibration	No prior scRNA experience
SCN3_HOTL_LPS	no_single_cell	task_navigation	0	Task navigation	No prior scRNA experience
SCN3_HOTL_LPS	no_single_cell	output_format	0	Control output verbosity	No prior scRNA experience
SCN3_HOTL_LPS	no_single_cell	method_direction	0	Method direction	No prior scRNA experience
SCN3_HOTL_LPS	no_single_cell	constraint_setting	0	Constraint setting	No prior scRNA experience
SCN3_HOTL_LPS	no_single_cell	correcting_refocusing	0.125	Refocusing	No prior scRNA experience
SCN3_HOTL_LPS	no_single_cell	requesting_deliverable	0.125	Requesting deliverable	No prior scRNA experience
SCN3_HOTL_LPS	no_single_cell	file_output_management	0.375	File management	No prior scRNA experience
SCN3_HOTL_LPS	no_single_cell	progress_check_or_probe	0.25	Progress check	No prior scRNA experience
SCN3_HOTL_LPS	no_single_cell	domain_knowledge_injection	0.125	Domain knowledge	No prior scRNA experience
SCN3_HOTL_LPS	no_single_cell	persona_calibration	0	Persona calibration	No prior scRNA experience
SCE4_HITL_LPS	single_cell	task_navigation	0.115385	Task navigation	Single-cell experience
SCE4_HITL_LPS	single_cell	output_format	0.0769231	Control output verbosity	Single-cell experience
SCE4_HITL_LPS	single_cell	method_direction	0.423077	Method direction	Single-cell experience
SCE4_HITL_LPS	single_cell	constraint_setting	0	Constraint setting	Single-cell experience
SCE4_HITL_LPS	single_cell	correcting_refocusing	0.0769231	Refocusing	Single-cell experience
SCE4_HITL_LPS	single_cell	requesting_deliverable	0.153846	Requesting deliverable	Single-cell experience
SCE4_HITL_LPS	single_cell	file_output_management	0	File management	Single-cell experience
SCE4_HITL_LPS	single_cell	progress_check_or_probe	0.115385	Progress check	Single-cell experience
SCE4_HITL_LPS	single_cell	domain_knowledge_injection	0.0384615	Domain knowledge	Single-cell experience
SCE4_HITL_LPS	single_cell	persona_calibration	0	Persona calibration	Single-cell experience
SCE5_HITL_EAC	single_cell	task_navigation	0	Task navigation	Single-cell experience
SCE5_HITL_EAC	single_cell	output_format	0	Control output verbosity	Single-cell experience
SCE5_HITL_EAC	single_cell	method_direction	0.230769	Method direction	Single-cell experience
SCE5_HITL_EAC	single_cell	constraint_setting	0.0769231	Constraint setting	Single-cell experience
SCE5_HITL_EAC	single_cell	correcting_refocusing	0.153846	Refocusing	Single-cell experience
SCE5_HITL_EAC	single_cell	requesting_deliverable	0.0769231	Requesting deliverable	Single-cell experience
SCE5_HITL_EAC	single_cell	file_output_management	0	File management	Single-cell experience
SCE5_HITL_EAC	single_cell	progress_check_or_probe	0.307692	Progress check	Single-cell experience
SCE5_HITL_EAC	single_cell	domain_knowledge_injection	0.153846	Domain knowledge	Single-cell experience
SCE5_HITL_EAC	single_cell	persona_calibration	0	Persona calibration	Single-cell experience
SCE5_HOTL_EAC	single_cell	task_navigation	0	Task navigation	Single-cell experience
SCE5_HOTL_EAC	single_cell	output_format	0	Control output verbosity	Single-cell experience
SCE5_HOTL_EAC	single_cell	method_direction	0	Method direction	Single-cell experience
SCE5_HOTL_EAC	single_cell	constraint_setting	0	Constraint setting	Single-cell experience
SCE5_HOTL_EAC	single_cell	correcting_refocusing	0.666667	Refocusing	Single-cell experience
SCE5_HOTL_EAC	single_cell	requesting_deliverable	0	Requesting deliverable	Single-cell experience
SCE5_HOTL_EAC	single_cell	file_output_management	0.333333	File management	Single-cell experience
SCE5_HOTL_EAC	single_cell	progress_check_or_probe	0	Progress check	Single-cell experience
SCE5_HOTL_EAC	single_cell	domain_knowledge_injection	0	Domain knowledge	Single-cell experience
SCE5_HOTL_EAC	single_cell	persona_calibration	0	Persona calibration	Single-cell experience

### Sheet: 5b_2
participant_dataset	action_category	HITL_prop	HOTL_prop	action_category_label	delta_pp	p_wilcoxon
DE2 — EAC	constraint_setting	0.0909091	0.166667	Constraint setting	-7.57576	1
DE2 — EAC	correcting_refocusing	0.181818	0.333333	Refocusing	-15.1515	0.0976562
DE2 — EAC	domain_knowledge_injection	0.0909091	0	Domain knowledge	9.09091	0.21875
DE2 — EAC	file_output_management	0	0	File management	0	0.625
DE2 — EAC	method_direction	0.454545	0.166667	Method direction	28.7879	0.0273438
DE2 — EAC	output_format	0.0909091	0.166667	Control output verbosity	-7.57576	0.671875
DE2 — EAC	persona_calibration	0	0	Persona calibration	0	1
DE2 — EAC	progress_check_or_probe	0	0	Progress check	0	0.0625
DE2 — EAC	requesting_deliverable	0	0	Requesting deliverable	0	0.945312
DE2 — EAC	task_navigation	0.0909091	0.166667	Task navigation	-7.57576	0.6875
SCE1 — BRCA	constraint_setting	0	0	Constraint setting	0	1
SCE1 — BRCA	correcting_refocusing	0.157895	0.107143	Refocusing	5.07519	0.0976562
SCE1 — BRCA	domain_knowledge_injection	0	0	Domain knowledge	0	0.21875
SCE1 — BRCA	file_output_management	0.0526316	0.0357143	File management	1.69173	0.625
SCE1 — BRCA	method_direction	0.368421	0.464286	Method direction	-9.58647	0.0273438
SCE1 — BRCA	output_format	0	0.0357143	Control output verbosity	-3.57143	0.671875
SCE1 — BRCA	persona_calibration	0	0	Persona calibration	0	1
SCE1 — BRCA	progress_check_or_probe	0	0	Progress check	0	0.0625
SCE1 — BRCA	requesting_deliverable	0.105263	0.178571	Requesting deliverable	-7.33083	0.945312
SCE1 — BRCA	task_navigation	0.315789	0.178571	Task navigation	13.7218	0.6875
SCE2 — BRCA	constraint_setting	0	0	Constraint setting	0	1
SCE2 — BRCA	correcting_refocusing	0.2	0	Refocusing	20	0.0976562
SCE2 — BRCA	domain_knowledge_injection	0.05	0	Domain knowledge	5	0.21875
SCE2 — BRCA	file_output_management	0	0.25	File management	-25	0.625
SCE2 — BRCA	method_direction	0.05	0	Method direction	5	0.0273438
SCE2 — BRCA	output_format	0.1	0	Control output verbosity	10	0.671875
SCE2 — BRCA	persona_calibration	0	0	Persona calibration	0	1
SCE2 — BRCA	progress_check_or_probe	0	0	Progress check	0	0.0625
SCE2 — BRCA	requesting_deliverable	0.6	0.625	Requesting deliverable	-2.5	0.945312
SCE2 — BRCA	task_navigation	0	0.125	Task navigation	-12.5	0.6875
SCE2 — EAC	constraint_setting	0.133333	0	Constraint setting	13.3333	1
SCE2 — EAC	correcting_refocusing	0.2	0.333333	Refocusing	-13.3333	0.0976562
SCE2 — EAC	domain_knowledge_injection	0	0	Domain knowledge	0	0.21875
SCE2 — EAC	file_output_management	0	0	File management	0	0.625
SCE2 — EAC	method_direction	0.133333	0	Method direction	13.3333	0.0273438
SCE2 — EAC	output_format	0.0666667	0	Control output verbosity	6.66667	0.671875
SCE2 — EAC	persona_calibration	0	0	Persona calibration	0	1
SCE2 — EAC	progress_check_or_probe	0.0666667	0	Progress check	6.66667	0.0625
SCE2 — EAC	requesting_deliverable	0.4	0.666667	Requesting deliverable	-26.6667	0.945312
SCE2 — EAC	task_navigation	0	0	Task navigation	0	0.6875
SCE2 — LPS	constraint_setting	0	0	Constraint setting	0	1
SCE2 — LPS	correcting_refocusing	0	0.25	Refocusing	-25	0.0976562
SCE2 — LPS	domain_knowledge_injection	0	0	Domain knowledge	0	0.21875
SCE2 — LPS	file_output_management	0	0	File management	0	0.625
SCE2 — LPS	method_direction	0.428571	0.25	Method direction	17.8571	0.0273438
SCE2 — LPS	output_format	0.25	0.125	Control output verbosity	12.5	0.671875
SCE2 — LPS	persona_calibration	0	0	Persona calibration	0	1
SCE2 — LPS	progress_check_or_probe	0	0	Progress check	0	0.0625
SCE2 — LPS	requesting_deliverable	0.25	0.375	Requesting deliverable	-12.5	0.945312
SCE2 — LPS	task_navigation	0.0714286	0	Task navigation	7.14286	0.6875
SCE3 — BRCA	constraint_setting	0	0	Constraint setting	0	1
SCE3 — BRCA	correcting_refocusing	0.0666667	0.125	Refocusing	-5.83333	0.0976562
SCE3 — BRCA	domain_knowledge_injection	0.133333	0.125	Domain knowledge	0.833333	0.21875
SCE3 — BRCA	file_output_management	0	0	File management	0	0.625
SCE3 — BRCA	method_direction	0.333333	0.25	Method direction	8.33333	0.0273438
SCE3 — BRCA	output_format	0.0666667	0	Control output verbosity	6.66667	0.671875
SCE3 — BRCA	persona_calibration	0	0	Persona calibration	0	1
SCE3 — BRCA	progress_check_or_probe	0.0666667	0	Progress check	6.66667	0.0625
SCE3 — BRCA	requesting_deliverable	0.266667	0.125	Requesting deliverable	14.1667	0.945312
SCE3 — BRCA	task_navigation	0.0666667	0.375	Task navigation	-30.8333	0.6875
SCE5 — EAC	constraint_setting	0.0769231	0	Constraint setting	7.69231	1
SCE5 — EAC	correcting_refocusing	0.153846	0.666667	Refocusing	-51.2821	0.0976562
SCE5 — EAC	domain_knowledge_injection	0.153846	0	Domain knowledge	15.3846	0.21875
SCE5 — EAC	file_output_management	0	0.333333	File management	-33.3333	0.625
SCE5 — EAC	method_direction	0.230769	0	Method direction	23.0769	0.0273438
SCE5 — EAC	output_format	0	0	Control output verbosity	0	0.671875
SCE5 — EAC	persona_calibration	0	0	Persona calibration	0	1
SCE5 — EAC	progress_check_or_probe	0.307692	0	Progress check	30.7692	0.0625
SCE5 — EAC	requesting_deliverable	0.0769231	0	Requesting deliverable	7.69231	0.945312
SCE5 — EAC	task_navigation	0	0	Task navigation	0	0.6875
SCN1 — BRCA	constraint_setting	0	0.166667	Constraint setting	-16.6667	1
SCN1 — BRCA	correcting_refocusing	0.142857	0.333333	Refocusing	-19.0476	0.0976562
SCN1 — BRCA	domain_knowledge_injection	0.047619	0	Domain knowledge	4.7619	0.21875
SCN1 — BRCA	file_output_management	0	0	File management	0	0.625
SCN1 — BRCA	method_direction	0.190476	0	Method direction	19.0476	0.0273438
SCN1 — BRCA	output_format	0.047619	0.166667	Control output verbosity	-11.9048	0.671875
SCN1 — BRCA	persona_calibration	0.0952381	0.166667	Persona calibration	-7.14286	1
SCN1 — BRCA	progress_check_or_probe	0.142857	0	Progress check	14.2857	0.0625
SCN1 — BRCA	requesting_deliverable	0.285714	0.166667	Requesting deliverable	11.9048	0.945312
SCN1 — BRCA	task_navigation	0.047619	0	Task navigation	4.7619	0.6875
SCN3 — LPS	constraint_setting	0	0	Constraint setting	0	1
SCN3 — LPS	correcting_refocusing	0	0.125	Refocusing	-12.5	0.0976562
SCN3 — LPS	domain_knowledge_injection	0.0666667	0.125	Domain knowledge	-5.83333	0.21875
SCN3 — LPS	file_output_management	0.4	0.375	File management	2.5	0.625
SCN3 — LPS	method_direction	0.0666667	0	Method direction	6.66667	0.0273438
SCN3 — LPS	output_format	0	0	Control output verbosity	0	0.671875
SCN3 — LPS	persona_calibration	0	0	Persona calibration	0	1
SCN3 — LPS	progress_check_or_probe	0.266667	0.25	Progress check	1.66667	0.0625
SCN3 — LPS	requesting_deliverable	0.2	0.125	Requesting deliverable	7.5	0.945312
SCN3 — LPS	task_navigation	0	0	Task navigation	0	0.6875
