## Supplementary material for "Evaluating agentic AI for biological discovery in autonomous and copilot settings": Supplementary Table 6.xlsx

### Sheet: 6a
question_id	section	question	choice_1	choice_2	choice_3	choice_4	choice_5	choice_6	choice_7	choice_8	choice_9
Q1	Task Quality	Rate the scientific accuracy, depth of insight, and use of evidence for the program annotation task.	1 -- Poor (major errors or missing substance)	2 -- Adequate (mostly correct, surface-level)	3 -- Good (accurate and reasonably deep)	4 -- Excellent (accurate, insightful, and well-supported)
Q2	Task Quality	Rate the scientific accuracy, depth of insight, and use of evidence for the hypothesis formulation task.	1 -- Poor (major errors or missing substance)	2 -- Adequate (mostly correct, surface-level)	3 -- Good (accurate and reasonably deep)	4 -- Excellent (accurate, insightful, and well-supported)
Q3	Task Quality	Rate the scientific accuracy, depth of insight, and use of evidence for the regulatory driver analysis task.	1 -- Poor (major errors or missing substance)	2 -- Adequate (mostly correct, surface-level)	3 -- Good (accurate and reasonably deep)	4 -- Excellent (accurate, insightful, and well-supported)
Q4	Task Quality	Rate the scientific accuracy, depth of insight, and use of evidence for the biology interpretation task.	1 -- Poor (major errors or missing substance)	2 -- Adequate (mostly correct, surface-level)	3 -- Good (accurate and reasonably deep)	4 -- Excellent (accurate, insightful, and well-supported)
Q5	Credibility	Overall, do you trust these findings?	1 -- No (conclusions feel unsupported or implausible)	2 -- Partially (plausible but needs stronger support)	3 -- Yes (conclusions are well-grounded and plausible)
Q6	Novel Biological Insight	Did this output identify at least one finding that was new or surprising to you, based on your study as well as knowledge of the field?	1 -- No (recapitulates known biology only)	2 -- Unsure (possibly new but unverifiable yet)	3 -- Yes (unpredictable from prior literature)
Q7	Interaction Style	Did a human appear to direct each step, or did the AI run largely on its own?	1 -- Active human involvement (HITL)	2 -- Autonomous or passive human involvement (HOTL or AI only)	3 -- Can't tell
Q8	Analyst Background	Based on the analysis content, what background does the analyst appear to have?	1 -- Single cell + Cancer	2 -- Single cell only	3 -- Computational only	4 -- AI only	5 -- Can't tell
Q9	Ranking	Rank all outputs (A, B, C, D, E, F, G, H) from 1 (best) to 8 (worst).	1 -- Best	2 -- 2	3 -- 3	4 -- 4	5 -- 5	6 -- 6	7 -- 7	8 -- 8	9 -- Worst
Q10	Ranking	For each task (Task 1, Task 2, Task 3), choose the output you would rank higher than (or equal to) your own, if applicable. Options: A, B, C, D, E, F, G, H.	A	B	C	D	E	F	G	H	I
Q11	Open-ended	Any additional comments to highlight or flag for the specific output that you reviewed?	Free text
